# A pan-generic marker panel for apples to enable genetic research and breeding across *Malus* species

**DOI:** 10.1101/2025.06.05.657940

**Authors:** Aafreen Sakina, Richard Tegtmeier, Hana Feulner, David Hickok, Anze Švara, Patrick Cho, Matthew Clark, Andrzej Kilian, Jeffrey Glaubitz, Qi Sun, Awais Khan

## Abstract

Wild *Malus* species harbor untapped genetic diversity to advance apple breeding, particularly for disease resistance and stress tolerance. However, existing marker panels, developed mainly using *Malus domestica* accessions, introduce ascertainment bias and limit detecting rare variants in wild species. We developed and validated a medium-density and cost-effective pan-generic 3K apple DArTag panel optimized to capture genome-wide variation across the *Malus* genus. The panel was constructed using conserved, syntenic, and collinear genomic blocks identified within the core genome of 13 *Malus* accessions for cross-species transferability. The panel was validated across three bi-parental mapping populations totaling 593 progeny. Across these populations, 2,461–3,234 SNP markers were polymorphic and 1,482–2,620 were informative. Each population contained over 900 multiallelic micro-haplotype loci, with several hundred loci exhibiting three or four distinct haplotypes. Markers were uniformly distributed across all 17 chromosomes, each containing between 60- 230 informative SNPs. The panel was further evaluated on 174 diverse germplasm accessions from 20 *Malus* species. It exhibited strong cross-species transferability, exceptionally low rates of missing data (<0.5%), and clear genetic differentiation between wild and domesticated accessions. Genome-wide association studies (GWAS) identified a major locus on chromosome 4 significantly linked to fruit length, weight, and width in addition to trait-specific associations on chromosomes 1, 6, 9, and 11. The cost-effectiveness of genotyping per sample (<$15), combined with these results, underscore the panel’s broad utility for quantitative trait locus (QTL) mapping in bi- parental and diverse populations, marker-assisted selection in the breeding programs, and genetic diversity analysis across the *Malus* genus.
