## Supplementary Table 1 for "A pan-generic marker panel for apples to enable genetic research and breeding across *Malus* species"

### Sheet: Sheet1
Supplementary Table 1. List of 103 QTL-linked SNPs included in the DArTag panel, detailing each marker’s name (DArTag Name), associated trait (Trait), gene or locus (Gene/locus name), linkage group (LG), SNP (SNP ID) and assay IDs, SNP type, sequence, submitter, and any alternative SNP names.
S.no	DArTag Name	Trait	Gene / locus name	LG	SNP ID	Assay ID	SNP type	Sequence	Submitter	Alternative SNP name
1	128AppleQTLSNPsNoFilt_Chr01_27749964	Scab resistance	Rvi6	1	Rvi6_42M10SP6_Y124	AHZAHRG	C/T	TGTGTGGAAAGGAAACATCGTCATCTAGTTGAGACAGCTAGAACTTTATTGGTTTAATCTCATGTTCCTCACCAATATTGGGTTGAAGCCTTCACGACTGCACTATATCTCATTAATARATTG[C/T]CAATCTCTGGGATTTCACAATCACCTTAGCARTTATTATTTCATATAGTTCCAGATTACTCAAGGCTCRAAGTCTTTGGTTGTTTGTACTTTCCATGGTTAAAACCTTATGTGTGCTCCAAACTTGATGGGAAA	Andrea P	M8S_Y124
2	128AppleQTLSNPsNoFilt_Chr01_27749996	Scab resistance	Rvi6	1	M8S_R156	AHWSLE0	A/G	TGTGTGGAAAGGAAACATCGTCATCTAGTTGAGACAGCTAGAACTTTATTGGTTTAATCTCATGTTCCTCACCAATATTGGGTTGAAGCCTTCACGACTGCACTATATCTCATTAATARATTGyCAATCTCTGGGATTTCACAATCACCTTAGCA[A/G]TTATTATTTCATATAGTTCCAGATTACTCAAGGCTCRAAGTCTTTGGTTGTTTGTACTTTCCATGGTTAAAACCTTATGTGTGCTCCAAACTTGATGGGAAA	Andrea P & David C	M8S_R156
3	128AppleQTLSNPsNoFilt_Chr01_27750033	Scab resistance	Rvi6	1	M8S_R193	AHX1JK8	A/G	TGTGTGGAAAGGAAACATCGTCATCTAGTTGAGACAGCTAGAACTTTATTGGTTTAATCTCATGTTCCTCACCAATATTGGGTTGAAGCCTTCACGACTGCACTATATCTCATTAATARATTGyCAATCTCTGGGATTTCACAATCACCTTAGCArTTATTATTTCATATAGTTCCAGATTACTCAAGGCTC[A/G]AAGTCTTTGGTTGTTTGTACTTTCCATGGTTAAAACCTTATGTGTGCTCCAAACTTGATGGGAAA	Andrea P & David C	M8S_R193
4	128AppleQTLSNPsNoFilt_Chr01_28080265	Scab resistance	Rvi6	1	M18_Y32	AHVJM8S	C/T	TAGGTTGAGTTTAGAGGTGGCGAGGGCTTGA[C/T]AGTTCCCGATTTTATTTTTGTTTTCTATTTTATTTATGAATTTATTTATTTATTTATTTATTTTTATGTTTTTTTTGAAGTTATTTTTTATTATTGGTGTCCAAGTAAGCTAAAAAGCGGGACCTATTGTTGCCACATGTACATTTACCGAAAAATTAAATGGGGTTTAATAGATATGACATTTTCAATAGGTTAGATACTTATTTAGAATGTTTTAAAAGGATGAGACAAATTTAGAATGACACTAAATAGTTGGGGGTTTTAAATATTTAATCCAAAAATTTTTGTGATAGAATTTTGTGGATTTCATAGACTTTTATTGAATATTAGAAACTCAAATTTACAGACTTTTCAATAATAGAC…	Andrea P & David C	M18_Y32
5	128AppleQTLSNPsNoFilt_Chr01_28379355	Fructose content	LG1Fru	1	ss475882287	AHGJ853	A/G	GCTTCAAACTTTTTCTTCCTATACTCCCTCCTCTTCTTCCGTATTGCAGTGTTCCAGCCATTCACCTATCTCTTTCCCACATCGAGGAGAACCCTCATGA[A/G]ATAATCTGCGCACAATCATATCTTACACACCAGTTTGGCCCTGTGCTCTTGGCCTTCCTACCATCTTGCCGTGCCTTTTACTTATATTGCTTATACCATT	Cameron P	GDsnp00782
6	128AppleQTLSNPsNoFilt_Chr01_29125635	Fructose content	LG1Fru	1	ss475884136	AHI15IJ	C/T	GAATGGTCAAAGAAGTTGGGTCACAATGAGGGCCAGTGCCTAAAGTCTGCTCAGGTTTCTGGCATGGTGGGTAGTAATTAAGCCTCATTATCGAATCATTGTCTTCGAAAAACTCCTTGAAGTAAGCTCTGTCGACTCCAAGGCTCAGTCC[T/C]AGAAGTTCCATGATCCCAATAGAAAGTGTGCTCATAGCCTCACTATAATCTTGGTAAACCCTCCTAAACACAAGAAAAATAACACAAATGGTAAGAATTAATTAAGGAAACGATTCAATTACGGCAAAATTTGAGTAACAATGCGCATACC	Cameron P	MdGA20ox1b
7	128AppleQTLSNPsNoFilt_Chr01_29542504	Fructose content	LG1Fru	1	ss475876894	AHFBAZV	C/T	TGGGAAATTTAAAGCTGTTCTCAAGATTGTTTTTGGTCCAATAGATTACACTTGCAAGACA[T/C]GGAGACACATAAACACCTTCAAAAAACACAAAAAATTCCTACTCAACTGAACTACCCAAGT	Cameron P	SNP_CT_31642444_Lg1_00583_MAF50_178942_exon1
8	128AppleQTLSNPsNoFilt_Chr01_29557655	Fructose content	LG1Fru	1	ss475883870	AHHS7CB	C/T	CGTCAGCCTTAGATTTCACCTCCCACCACAGCCCCAACTTCAGCACCGCCACGTCCTCCCA[T/C]GCCACCACCACCAACGTGTTCCCGCGCTGCGATGCGAAATACAGCGAGTACACGCCATGCG	Cameron P	SNP_CT_31657598_Lg1_00583_MAF40_422699_exon1
9	128AppleQTLSNPsNoFilt_Chr02_1562244	Esters	MdAAT1	2	ss475882633	AHWSLEY	A/G	ATCCAACTACATGGAATATTCCTAAAAAGAAAAAAAAAGCTTTATGGAATAAAGATTATCAGTACGTAAGGATAAGAGAAACATATTCTTATGATATAAT[A/G]TCATTATATTTGTAACGAAAAATATTCAATTAACACCCATGCAAGTGCCCTCTAAGAAGCTATACTTTCTTTTTCTACCATGAATCGCTTCAGTTAATAT	David C	GDsnp00959
10	128AppleQTLSNPsNoFilt_Chr02_20150573	Scab resistance	Rvi11	2	Rvi11-1_Y60	AH1SD3W	C/T	GGTTCTTGACTAAACCCCTTAGCCATTTAATCTGGCTTTATGTCTAGCAATTGTACCAT[C/T]AAAATGTGTTTTAGGCTTGAAAATCCACTTGCATCCCACCAAATTTTAATYTGTAGGTAATGTACCAACTCCAAGTTCCCTGTTTATGCAGTGCACCTACCTCTTCTTACATAGCTTATAACCATTCTAAAATCTTGATAGCTAACTTATAAGAAGTTGGTTATACTAAAAACAGATCAACACCCCTAAAGTCTTGTAGAGTAGTAAYCAAGGATTTCTTCTTTACAATTCYRCTCTTACTCCTAGTTTGCATTGGATGCGGTGGTGGAATATCTAACACsAYTTGTAAAGTGTCATGAGTAAAGTAGGAATGTRTTGAAGGAATATCATAACTR…	Andrea P & David C	Rvi11-1_Y60
11	128AppleQTLSNPsNoFilt_Chr02_20150624	Scab resistance	Rvi11	2	Rvi11-1_Y111	AH0JFXO	C/T	GGTTCTTGACTAAACCCCTTAGCCATTTAATCTGGCTTTATGTCTAGCAATTGTACCATyAAAATGTGTTTTAGGCTTGAAAATCCACTTGCATCCCACCAAATTTTAAT[C/T]TGTAGGTAATGTACCAACTCCAAGTTCCCTGTTTATGCAGTGCACCTACCTCTTCTTACATAGCTTATAACCATTCTAAAATCTTGATAGCTAACTTATAAGAAGTTGGTTATACTAAAAACAGATCAACACCCCTAAAGTCTTGTAGAGTAGTAAYCAAGGATTTCTTCTTTACAATTCYRCTCTTACTCCTAGTTTGCATTGGATGCGGTGGTGGAATATCTAACACsAYTTGTAAAGTGTCATGAGTAAAGTAGGAATGTRTTGAAGGAATATCATAACTR…	Andrea P & David C	Rvi11-1_Y111
12	128AppleQTLSNPsNoFilt_Chr02_30674874	Scab resistance	Rvi2	2	Rvi2_region53_M417	AHD2CTP	G/T	GGGGCGTGAGTGGTCGGAAAATTTTTCTAAAAAYATKGGGATGTTCMTGAGGYTGTGTAGGTCATGGTGGTATATTCAAATACCTCATTTGAGCATTGTATGAGAAGTTAATCCCTAGTTTTGTGTATGTGCTTTAAATAACGTTTATTYAGTTATTTCGCATATAGGTGAGATCTATCCTGAGGACGAGCGCCATCAATCGARGCTCGGGGGCTACGAYCCTTCGACATATCAGTGARTGGGCTTTTGGTTTTTCGTATATACATATTTACTTGATATTTTTCCCAGAAAATGAATTTGAATGATTATATGTTTTGAAATGCCATGCAAAGTATATGCCTATTTTATCTATGSATTAGTAGTTGCATATATTTATGATTGGTGTTGCGGACGCACAGG…	Andrea P	FBsnRvi2-1_M417
13	128AppleQTLSNPsNoFilt_Chr02_30674874	Scab resistance	Rvi2	2	Rvi2-1_R239	AHFBAZX	A/G	GGGGCGTGAGTGGTCGGAAAATTTTTCTAAAAAYATKGGGATGTTCMTGAGGYTGTGTAGGTCATGGTGGTATATTCAAATACCTCATTTGAGCATTGTATGAGAAGTTAATCCCTAGTTTTGTGTATGTGCTTTAAATAACGTTTATTYAGTTATTTCGCATATAGGTGAGATCTATCCTGAGGACGAGCGCCATCAATCGARGCTCGGGGGCTACGAYCCTTCGACATATCAGTGA[A/G]TGGGCTTTTGGTTTTTCGTATATACATATTTACTTGATATTTTTCCCAGAAAATGAATTTGAATGATTATATGTTTTGAAATGCCATGCAAAGTATATGCCTATTTTATCTATGSATTAGTAGTTGCATATATTTATGATTGGTGTTGCGGACGCA…	Andrea P & David C	Rvi2-1_R239
14	128AppleQTLSNPsNoFilt_Chr02_30674874	Scab resistance	Rvi2	2	Rvi2-8_M417	AHKA3OT	A/C	GGGGCGTGAGTGGTCGGAAAATTTTTCTAAAAAYATKGGGATGTTCMTGAGGYTGTGTAGGTCATGGTGGTATATTCAAATACCTCATTTGAGCATTGTATGAGAAGTTAATCCCTAGTTTTGTGTATGTGCTTTAAATAACGTTTATTYAGTTATTTCGCATATAGGTGAGATCTATCCTGAGGACGAGCGCCATCAATCGARGCTCGGGGGCTACGAYCCTTCGACATATCAGTGARTGGGCTTTTGGTTTTTCGTATATACATATTTACTTGATATTTTTCCCAGAAAATGAATTTGAATGATTATATGTTTTGAAATGCCATGCAAAGTATATGCCTATTTTATCTATGSATTAGTAGTTGCATATATTTATGATTGGTGTTGCGGACGCACAGG…	Andrea P & David C	Rvi2-8_M417
15	128AppleQTLSNPsNoFilt_Chr02_31017138	Scab resistance	Rvi2	2	Rvi2-4_R531	AHGJ855	A/G	CGATCCGATCCGATCGTAGAAGTACCGGACKGTCCGTCGGAGCTGTTTCTCCTGGAGCGCGTACACCGAGTYAAGAGTGGTGTTGCTGAGCATTTTCAGCACRTAAACTTTCCTCAGCATCCGCCACTCCGGTCCGTACGGGGTTCACACGATGTTGAATCCCCTGTACGACGCGACCCGACCCGCRGAGGKGACGTCGCGGTTGGCGAAGGTGMTGTCWTGGTCCTTGAGAATCTCGCGAGCTGAGGAAGGGGAGGTGACTACAACGCCGACGATGTTGCYGAGGYGGAGCTTGAAGATGGGGCCGTATGATTGAGCCAGGCCGGCGAAGTAGGAGTGGAGTTCTGGGTCGAGGGAGAGGAGGTTCCCGAGCAAGGGCAGGGCCCGTGGGCCGGGTGG…	Andrea P & David C	Rvi2-4_R531
16	128AppleQTLSNPsNoFilt_Chr02_31258447	Scab resistance	Rvi2	2	Rvi2-6_R332	AHHS7CD	A/G	GAGCTACCTCTTGTGTTATTCATTGAAACCCTAGCCACAAAGCCATGTTCATGCATCAAACACCTAATCATTGCATATTAGGGTAGCATTGTCTTCATGGTTTTATTTTTATTTGGTAGTCAAGTTTCAAATMTTTAAACTGATGTCTTTTTGGATTCGTGTCAATTTYATCTTTCAAGTGTTTGAYTAGTGAAACTGACTAGACAATMGAAACCGKMTTTACATCAACTTCATCATAACATCATTTGCATAAGTTGATTGGATTTCACTGCCACAAGGTGAAGAGCTCAAGATGAGCTGCCACTTCATGAAGACTAAAAGAATCCATCTC[A/G]TGAAAGGCAAGGTTGCACAAAGGTACAAGCTGYTRGGGGTGGGTTCAAAAAACCGAAAACCGA…	Andrea P & David C	Rvi2-6_R332
17	128AppleQTLSNPsNoFilt_Chr02_31686649	Scab resistance	Rvi2	2	Rvi2-7_W242	AHI15IL	A/T	CTCTCTCCCTCCCTGTCTCTCTTCTCTCTCTGCTCGCTCGCTCTCTCTGTCCCGACGRCATGGTCTCAGRCTCTGTCTGCCTGAAAGACGTAAGACRTCAAATCCAATATCCAATATGGAATGTCACGTAATCAAATTTGTGTGTAGGATCCAGCTCCAACCAATATGTCAATTTTACGTGGATTAACATGAGTTTTCATATGTTAAATTTGACATATGAGAATGTGATGTCAATTTTTTT[A/T]TTTATTATTTGGCCAAATTARATAAATGATCTATGTGGTCATATGGTATYCGGAATATAGCCTATATGCTAAAAAAACTCGAATTTAAACCCTTGTGGTGTACTCTGTTAGCAAATTTAGTCCAAAAATGATTTTTTCGTTAACTATMTGTTA…	Andrea P & David C	Rvi2-7_W242
18	128AppleQTLSNPsNoFilt_Chr02_31690379	Scab resistance	Rvi11	2	Rvi11-2_R60	AH4AAGC	A/G	GTTCTACGCGGTATAGAGTTGAAAATTGACGATGTTCATCACGGAATCAGCCTTATAGA[A/G]AAATTGTTGAGGCGAAAGAAGATTCTCTTAATTCTTGATGATGTGGATGAATTGGAGCAGTTAAACAACTTGGTTGAAGTCGATTGGTTTGGTGAGGGTAGCAGAGTGATCATAACCACAAAAGATAGAGGATTGCTAGAATCTTATGGAGTCAAGTTGATATACAAGGTCCAAAAGTTAGAAAATGACAAGGCTCTTGAGCTTTTAAGTTTGAATGCCTTCACAAGAAAAGAACCTTCACAAGATTATTTGAGCCTCGCACGACGTGCAATAGCCTATGCTCAAGGCCTTCCATTRGCTCTTAATCTTATAGGTTCTTATTTGCGTAATAAAAA…	Andrea P & David C	Rvi11-2_R60
19	128AppleQTLSNPsNoFilt_Chr02_31690676	Scab resistance	Rvi11	2	Rvi11-2_R357	AH21B94	A/G	GTTCTACGCGGTATAGAGTTGAAAATTGACGATGTTCATCACGGAATCAGCCTTATAGAyAAATTGTTGAGGCGAAAGAAGATTCTCTTAATTCTTGATGATGTGGATGAATTGGAGCAGTTAAACAACTTGGTTGAAGTCGATTGGTTTGGTGAGGGTAGCAGAGTGATCATAACCACAAAAGATAGAGGATTGCTAGAATCTTATGGAGTCAAGTTGATATACAAGGTCCAAAAGTTAGAAAATGACAAGGCTCTTGAGCTTTTAAGTTTGAATGCCTTCACAAGAAAAGAACCTTCACAAGATTATTTGAGCCTCGCACGACGTGCAATAGCCTATGCTCAAGGCCTTCCATT[A/G]GCTCTTAATCTTATAGGTTCTTATTTGCGTAATAAAAA…	Andrea P & David C	Rvi11-2_R357
20	128AppleQTLSNPsNoFilt_Chr02_31691052	Scab resistance	Rvi11	2	Rvi11-2_Y733	AH5I8MK	C/T	GTTCTACGCGGTATAGAGTTGAAAATTGACGATGTTCATCACGGAATCAGCCTTATAGAyAAATTGTTGAGGCGAAAGAAGATTCTCTTAATTCTTGATGATGTGGATGAATTGGAGCAGTTAAACAACTTGGTTGAAGTCGATTGGTTTGGTGAGGGTAGCAGAGTGATCATAACCACAAAAGATAGAGGATTGCTAGAATCTTATGGAGTCAAGTTGATATACAAGGTCCAAAAGTTAGAAAATGACAAGGCTCTTGAGCTTTTAAGTTTGAATGCCTTCACAAGAAAAGAACCTTCACAAGATTATTTGAGCCTCGCACGACGTGCAATAGCCTATGCTCAAGGCCTTCCATTrGCTCTTAATCTTATAGGTTCTTATTTGCGTAATAAAAATATA…	Andrea P & David C	Rvi11-2_Y733
21	128AppleQTLSNPsNoFilt_Chr02_3265049	Scab resistance	Rvi4	2	Rvi4-1_K146	AHLJ1U1	T/G	TTACTCAATTCAGACTTTAGCCAAAAAATCTCATGTTTACTGCCAGTGTTTGAAGATCTTCTCTTCTATTACAAAGAAGGGGAATGTTGACTGGATTAAGTTTATGGATTACATATTTTGGATTCTATATTGGTKAACAGCTTGC[T/G]AGTGTTTAGATGCAGGTGTAACATTGATGAAATATAAGTGTTATCTAAAATTCATTTTGATTTTCAGACTCTCAAACTTTCTGCACCTATTGCGACTGGTCTTATCTTGGT	Andrea P & David C	Rvi4-1_K146
22	128AppleQTLSNPsNoFilt_Chr02_3514757	Scab resistance	Rvi15/Vr2	2	Rvi15-9C10T7_S296	AHBKGG9	G/C	TTGAGTGTTCGGACTGATGGGAAGGGCAAATTCAAGGGCATTAAGTTCTCGTCGAGGTACAGAGCGAGTATACTGACCGAGTTGCACAGAATTAGGGGGAATCGGTTGGGYGCCGTYGCCGAGTTTCCGGTGCTTCATCTCCGGCGCCGGAATGCCGAGTGGGTCCCACTTGTAAGTTACTCATCTTCTGATGCTTGTTAGTGTTTGTGCAATGTCGTTTTACyGTGCTAATTTGATAGTAGAAGATTCCGTAGGCAGTCGATmACTTTGTTAGTAGAAGATTCAATGGCTAATA[G/C]TTAGTAGTATGATTGCTTCAAAGCCATGAGCAAATTTGCCTTGGAAGAGTGGAGCTTTAGTGCAAGGG	Andrea P & David C	Rvi15-9C10T7_S296
23	128AppleQTLSNPsNoFilt_Chr02_3514789	Scab resistance	Rvi15/Vr2	2	Rvi15-9C10T7_M264	AHABIA1	A/C	TTGAGTGTTCGGACTGATGGGAAGGGCAAATTCAAGGGCATTAAGTTCTCGTCGAGGTACAGAGCGAGTATACTGACCGAGTTGCACAGAATTAGGGGGAATCGGTTGGGYGCCGTYGCCGAGTTTCCGGTGCTTCATCTCCGGCGCCGGAATGCCGAGTGGGTCCCACTTGTAAGTTACTCATCTTCTGATGCTTGTTAGTGTTTGTGCAATGTCGTTTTACyGTGCTAATTTGATAGTAGAAGATTCCGTAGGCAGTCGAT[A/C]ACTTTGTTAGTAGAAGATTCAATGGCTAATASTTAGTAGTATGATTGCTTCAAAGCCATGAGCAAATTTGCCTTGGAAGAGTGGAGCTTTAGTGCAAGGG	Andrea P & David C	Rvi15-9C10T7_M264
24	128AppleQTLSNPsNoFilt_Chr02_3514829	Scab resistance	Rvi15/Vr2	2	Rvi15-9C10T7_Y224	AHCTENH	C/T	TTGAGTGTTCGGACTGATGGGAAGGGCAAATTCAAGGGCATTAAGTTCTCGTCGAGGTACAGAGCGAGTATACTGACCGAGTTGCACAGAATTAGGGGGAATCGGTTGGGYGCCGTYGCCGAGTTTCCGGTGCTTCATCTCCGGCGCCGGAATGCCGAGTGGGTCCCACTTGTAAGTTACTCATCTTCTGATGCTTGTTAGTGTTTGTGCAATGTCGTTTTAC[C/T]GTGCTAATTTGATAGTAGAAGATTCCGTAGGCAGTCGATMACTTTGTTAGTAGAAGATTCAATGGCTAATASTTAGTAGTATGATTGCTTCAAAGCCATGAGCAAATTTGCCTTGGAAGAGTGGAGCTTTAGTGCAAGGG	Andrea P & David C	Rvi15-9C10T7_Y224
25	128AppleQTLSNPsNoFilt_Chr02_825774	Esters	MdAAT1	2	ss475876972	AHUAO2I	A/C	TCTGTTTTGTGTTCGCGAAGTGAACCGTGGTTTGACATGAGCACGGTTGGTCTAGAGAGCG[A/C]GAGAATCTGTGTTGAGAGACTTGGAGCAGAAGGGTGTTAATTTATAGGGGAGGGGAAGGGA	David C	RosBREEDSNP_SNP_AC_1873474_Lg2_01735_MAF20_MDP0000289720_exon10
26	128AppleQTLSNPsNoFilt_Chr02_939240	Esters	MdAAT1	2	ss475876985	AHVJM8Q	A/G	CAATTATTTCCGGTCACTCAAACAAGCTATTGCTAAAGAGTGGGGGACTCAACTTTTACCC[A/G]GTTCACGTGGACGTGGATCAAAAGCACTTTCGGGCTTTCTCCTTTTCTGTGGTAGTAAAAG	David C	RosBREEDSNP_SNP_GA_1979331_Lg2_AAT1_MAF50_MDP0000307573_exon4
27	128AppleQTLSNPsNoFilt_Chr03_1893557	Fire blight resistance	RLP1	3	RLP1a	AH5I8MI	C/A	CgtcaccatcgccgactggaagggaattaccggcgagattccgaaatgcatcactacgctccctttcctccgcATCCTTGACCTCATCGGAAACAGAATTTCCGGCGAGATTCCTGCCGGTAT[C/A]GGACGGCTwCACCGTCTCACGGTTCTCAACTTCGccgataacctcatctccggcccaataccagcctcgctcaccaacctctccagcctcatgcac	Jay N	RLP1a
28	128AppleQTLSNPsNoFilt_Chr03_1893557	Fire blight resistance	RLP1	3	RLP1b	AH6R6SQ	A/T	CgtcaccatcgccgactggaagggaattaccggcgagattccgaaatgcatcactacgctccctttcctccgcATCCTTGACCTCATCGGAAACAGAATTTCCGGCGAGATTCCTGCCGGTATmGGACGGCT[A/T]CACCGTCTCACGGTTCTCAACTTCGccgataacctcatctccggcccaataccagcctcgctcaccaacctctccagcctcatgcac	Jay N	RLP1b
29	128AppleQTLSNPsNoFilt_Chr03_29060130	Maturity time	Maturity-LG3	3	ss475877739	AH0JFXN	G/T	CTCCTAGCCCTCTCTATGCAAATTTTAATCAATGAATTATATTCTTTCACACCAGTTTCTC[T/G]TCCCAATTTACCAAAAACCTGAAGAGTGGTGTGTGTCCCTAGCTTGTTGGCACACATGTCA	Cameron P	SNP_GT_29645640_Lg3_01969_MAF30_187070_exon1
30	128AppleQTLSNPsNoFilt_Chr03_30409531	Maturity time	Maturity-LG3	3	ss475877767	AH1SD3V	G/T	ATACTTTAGGAGGTGGCTTTGTTTGTCCGTCCCTAGGAATCCATCTCTTATCTTCATACCT[T/G]AAGAGAATGCCAGAAGCAATTTTAAAGAGTTTACCTAAATCAATATAATAAAACCTGGCGA	Cameron P	SNP_GT_31158484_Lg3_01779_MAF40_MDP0000251514_exon6
31	128AppleQTLSNPsNoFilt_Chr03_31409185	Maturity time	Maturity-LG3	3	ss475884066	AH5I8MJ	C/T	CTTCATTAGCCCATTTATGGCATGGTAAATAATGTTACTGAGAACTGAAATATATGAATAGCTCACTAAGTATTCATGGCATGGTGCAGTGTAAATTGGCTCTGTACTTCTGTTGATATGCTGTCTGATATGTTAATTTTGGATTTATGAA[T/C]GTAATATATGCAGGAGTTTAGTGACCGGTGGGAGGTGGACCGCTATTTGAGTGCAAGTGGTTATCTTGGCGATAACACTCATCCATTTTTTGTTGCACTGCCAAAGGATAGGAATACTATTTCAAATGATGAATTTCGCCGGCAGATAGCT	Cameron P	RosBREED_SNP_TC_32129472_Lg3
32	128AppleQTLSNPsNoFilt_Chr03_32389100	Maturity time	Maturity-LG3	3	ss475882720	AH4AAGB	A/G	TAGCCTAACTCCCCCTCACCCTACCCNTAATGTAAAAATATCGATGTACTAAAAAAAAAAATAAAGTTTAGCTTCCGACACTTCCAGTTTGAGTATTTTA[A/G]TGTCAAAAGATAAACTGGGATAAAACCCCTAACCGTAATCGAAGNAAAAAATGTTTAGGTCAATCAAGATAGCAAGTGACCATTGACCACAGTGGTGNAA	Cameron P	GDsnp01667
33	128AppleQTLSNPsNoFilt_Chr03_32674361	Maturity time	Maturity-LG3	3	ss475877783	AH21B93	C/T	TGCCCGATTTGTTCGATACTCGCACAATGGCTTCGGTTTTAGTGTCTCTTGGAGCTAAAGT[T/C]GAAGTCTTGGACAACGAAATGTTGGTTAACACCGATGGGGTTGGCTCAGTTGAGCCTAATG	Cameron P	SNP_TC_33665853_Lg3_01014_MAF30_MDP0000715079_exon1
34	128AppleQTLSNPsNoFilt_Chr03_805636	Fire blight resistance	MR5	3	FB-MR5-rp16k15_M106	AH4AAGA	A/C	AAAAAAAAAATGGTTTAGAGGTGTTGGGGATTATCTTTGACGAGACACAATAAGTCGAACACCCTCATCTGCCAACTTCATATAAGGATAAGAATTAAGAAATCA[A/C]GATTATWTGGGACAAAATAGAAGGGACATGGACAACAAATCATGGTAGTGGCACCTGCACACGCAAGGTGCATAAACTTTTAGTAAGGATAATAGAGAG	Andrea P & David C	FB-MR5-rp16k15_M106
35	128AppleQTLSNPsNoFilt_Chr04_29713546	Scab resistance	Rvi3	4	S4_M24705633	AHQJUJX	A/C	acttctttttcaatatgtaggtttactaccaggtaaccatgaacaacaccaccatatcctatgcaagagaagcccaattacccaaagtgtcaagaaatcttagttgcacta[a/c]gcacatgcccatttcaattgagatgtaagcgccattaaagtttgtatcactgccactggactattcatattttctaatttacctaagctccactataccatatgtatttg	David C	S4_M24705633
36	128AppleQTLSNPsNoFilt_Chr04_29727277	Scab resistance	Rvi3	4	S4_R22721144	AHVJM8T	A/G	atgtgaaactgaaaattttattggtacaacacggtaagttaatagctgcaacaacaataacaaaaccgtatctcactatgtggagtcggttgtatgaatcctgaaatgcc[a/g]ttgtgttcggttttgtgctaaatcttccygttaaccacaactggaaaagcacaggattggccttaacgggagatttgagacacattcctcatgcatttcttgccaacacat	David C	S4_R22721144
37	128AppleQTLSNPsNoFilt_Chr04_29757695	Scab resistance	Rvi3	4	S4_K22736301	AHPAWDP	T/G	agtttttccgggtgcaatgacatttgtagggcaacaaacatttcattctgcattggtgggttaccacttgaatgctcgtttagagagccctgcatatttgttgcatctgta[g/t]tggcacyaggttgaagatttggagaagatgaagtaagtacatttctaaccggtgaagattctggttcctcaactttgacggggaaagaaatgctgttgctcgctatgtga	David C	S4_K22736301
38	128AppleQTLSNPsNoFilt_Chr07_2257137	Woolly apple aphid resistance	Ermis	7	GDsnp01994	AHFBAZY	C/T	CAACGATGAGTTTTCGATTACTCGAAACTGCACNATCAGAGTTGCATTACACATAAATNTCTTAAGAACATGGAAGCTGCACCCGAAATCACGAGTTAAT[c/t]GCGGTGACAAAGTACTTCATTAACCGTTAAACACAACGAGAAAACTACTNAACAACNTTTGCACGCACGAGAGATATTGCTCTGCTACGATTAAAACAAA	David C & Sue G	GDsnp01994
39	128AppleQTLSNPsNoFilt_Chr08_10207081	Acidity	Acidity-LG8	8	ss475879097	AH4AAF9	C/T	CTACGAAATTTGGGTGGCTAGAGAGGAGAATAATCATCCAGAAAGCCCAATTTAGGATGGA[T/C]CTCGTTACATCTCGTGTTTCCTTGATTTTTCTTTCTTTTATAATGAGTAACTTATTCATTA	Cameron P	SNP_CT_16663918_Lg8_01768_MAF30_1672957_exon1
40	128AppleQTLSNPsNoFilt_Chr08_11611613	Acidity	Acidity-LG8	8	ss475882879	AH6R6SP	T/G	GACTCTCACAATCTTATGCTGCCCCTCCACTCTTTATGTTAGCCCTGCATTTGGGTCTAAATATCATTAACACCNTTCGAATTTTGTGTGGTACAGAAAA[T/G]TAATTTACAATGTGACGAAAAATCCACTTGAGAATTGTATACACAAATCCGAAAATATCCAGTCTCATCATCATAAGCGGTTGCGTTGCCCTAGTTTTCT	David C & Satish K	GDsnp02022
41	128AppleQTLSNPsNoFilt_Chr08_12805629	Acidity	Acidity-LG8	8	ss475882882	AH704YX	C/T	TCAGCAACATGTTGGAGTTGTGATGACATTTCATTAGTCTTTCTTGTGACTTGATTCACATGACCGTCTTGGTTCACCTCTTTCAATTTAAGACCCAAAT[C/T]CAGATAAGGAAAATACTTACTCATCTAAAAAAATTCATTACTAGAAACTGGCCAATTATAAATGTACAATAATTAATCGACTAAAAAAATTCATTACAAA	David C & Satish K	GDsnp02689
42	128AppleQTLSNPsNoFilt_Chr08_12839204	Acidity	Acidity-LG8	8	ss475882883	AH89245	C/T	GATAGTACTAAGTGGCACGATAATGATTATGTTTGGTTTGCTAATTTTCGAGAGAAATGTTTAGCCCTGCTTGAAATTTTCGTATGGTGAAGACATGCTG[T/C]TGTAGTTTCCGAATTTGGTTTATTTGTTGAAACGTGAGCGTTACTGAAGAAGTGGAGAATGAGCGAATTTCGAGTATGGACACAGTGAGCGTTCCGTGAG	David C & Satish K	GDsnp00862
43	128AppleQTLSNPsNoFilt_Chr08_17181901	Acidity	Acidity-LG8	8	ss475883549	AHBKGG6	C/T	ACCGTTCTGTTTTTTATCAGACTGATATTGAACAATTTGTTTTATGGTAGAAGCTCAACGC[T/C]GTTGTATTAAGTGTTTTTTGTGTTTTTTAACTGTGGGTGTCTAGAATTTTGTGGTCCGCCA	David C & Satish K	RosBREEDSNP_SNP_TC_23228275_Lg8_00975_MAF40_17265_exon1
44	128AppleQTLSNPsNoFilt_Chr08_17398284	Acidity	Acidity-LG8	8	ss475883287	AHABIAY	G/T	TTAGCGAAAATATATCGTTTTATAAAAGAACATCTTACATAAAATATCTACACTGTAGAGG[T/G]TGCTGAAGACCTTTTGGATGGGGCATGCGCGGGTTATTTGACAGCCAGGGAGAAATATAAA	David C & Satish K	RosBREEDSNP_SNP_GT_22558109_Lg8_01479_MAF30_MDP0000403868_exon3
45	128AppleQTLSNPsNoFilt_Chr08_8222418	Acidity	Acidity-LG8	8	ss475879082	AH21B91	A/C	TTCCTCATCTCGCTCTGGTTCACTTCCCGCCGCAACAGCAGCAGCTCCTCGAAAGCCAAGA[A/C]CTTTACACACACCTCCTCCGCCATCCCGAACGTCTCCAAAGAGATCCAAGAAATCCGAATT	Cameron P	SNP_AC_15249416_Lg8_00354_MAF30_MDP0000136517_exon1
46	128AppleQTLSNPsNoFilt_Chr08_8225330	Acidity	Acidity-LG8	8	ss475882878	AH5I8MH	C/T	TTTGTTCCTTGACGGTCTTTCCGCTCTGTTAGGTAAGCTGTAACTTCTCATTGTTGAATCTTTGACAAAAGAACGAAAATTACCGATGGTTTCACTAGGG[C/T]ATTTCAGTTAAGAGGCGAAACCAACGGCATTCGTGGTAGGTNTAGGGTTTAGTTAGAAACATTCGGGCCCTACTGCATTCTGTCATAGGTTGACAGCTAA	Cameron P	GDsnp00354
47	128AppleQTLSNPsNoFilt_Chr09_32680402	Red skin colour	MYB10	9	ss475879526	AHLJ1U0	T/C	GCACAATCATAGAGTAACGTGACATCCGAAGAACCGAAAACATAGTCGAAAAGATTGGAAT[T/C]GAGTTTGGTGTCCCCAAACTTTGGTGAACAAATTTTGTCATAGTAGTCATCTCTCACAACT	David C & Cameron P	RosBREEDSNP_SNP_CT_31701102_Lg9_00206_MAF50_1673498_exon1
48	128AppleQTLSNPsNoFilt_Chr09_32862257	Red skin colour	MYB10	9	SNP_FB_0816035	AHHS7CC	A/G	CACTCCCTTGGTTGGGGGCTGTGCCACCCTGCCTACCTAAACGCCCTTATGCGTTCTTGA[T/C]TAGTATTCAGGGGGCCGATAACGCTCCCCCTCAATGCACTTTCTTTACTACTCCATGAGC	David C & Richard V	SNP_FB_0816035
49	128AppleQTLSNPsNoFilt_Chr09_33001354	Red skin colour	MYB10	9	ss475879531	AHMSZ08	T/C	CCCTTCTATCACCTCATTTATAAGTAAGTTTTGTGATGCCAACTCCGAACTGAAACATACC[T/C]TATCAGTTGTCTCACTACAACCAATTCCTCACCACATAGGGCGTGTAAGAATGCCTCACCA	David C & Cameron P	RosBREEDSNP_SNP_TC_31964859_Lg9_00452_MAF40_92351_exon1
50	128AppleQTLSNPsNoFilt_Chr09_33409572	Red skin colour	MYB10	9	ss475882942	AHS1QWC	A/G	AATAAATAAATGGGTTATATTATTTGAACACACAAAACTGACACATTCTTCGATATAAGCAAGACTCATATAATGACATATGACTCATCTGTATTAGAGA[A/G]TGTTGAGTAAATGTGTCAATTTGTTGAGTAAATGTGTCAATTTGCTTTGTCTAAATAATTTTAGCATAAATTAAATTGAATTATCATTGTGTTGTTTTGT	David C & Richard V	GDsnp00659
51	128AppleQTLSNPsNoFilt_Chr09_33587227	Red skin colour	MYB10	9	ss475879540	AHN1X7G	T/C	TTGTTATTCTCAATTACAACAAACGAATAGCGAGATGAAGAGTCACCTGGCTTTGGCTATG[T/C]TAGGAGTTTCCGAGTTTGAAGATGATGATCATCTTTACGGGCGTTGATTCGTTGCAGATAA	David C & Richard V	RosBREEDSNP_SNP_TC_32540237_Lg9_01066_MAF50_787255_exon1
52	128AppleQTLSNPsNoFilt_Chr09_33741199	Red skin colour	MYB10	9	SNP_FB_0817523	AHI15IK	A/C	ACGAATAAAGAACTTACTAGATATTTAGAAGAGATAATGCACAAAATCAAAAGAGAAACC[T/G]AATATGTTCAGTAGATATGCCATAGNCCAATGTATATATTTATCAGATATTCAGTGTACA	David C & Richard V	SNP_FB_0817523
53	128AppleQTLSNPsNoFilt_Chr09_33747327	Red skin colour	MYB10	9	ss475883301	AHUAO2K	A/G	CTTATTCACGATGATCTCCCTTGCATGGACAACGACGATCTTCGTCGCGGGAAGCCTACCA[A/G]CCACAAGGCTTTTGGGGAGGAAACCGCGGTTCTAGCCGGTGATGCGCTTCTTTCCCTTGCC	David C & Richard V	RosBREEDSNP_SNP_AG_32704397_Lg9_01416_MAF20_531820_exon1
54	128AppleQTLSNPsNoFilt_Chr09_33754289	Red skin colour	MYB10	9	ss475879551	AHPAWDO	A/G	CTCTTACAATGTGACCTCCAATACAGAGGTTAGTAATAGAGAAACCATTGACTTTATTAAG[A/G]TACAGTACAGGTAAAGTTTAGATATATACCTAGAGATAACAGCAACAAGACATTTTAACCC	Cameron P	SNP_GA_32711352_Lg9_01416_MAF50_450241_exon1
55	128AppleQTLSNPsNoFilt_Chr09_34145319	Red skin colour	MYB10	9	ss475879559	AHQJUJW	G/T	GAAGCTTGAATAACTGTAGTCACCTAACTTCAAACTTCCAATCCATGTGTACCCCTCTTGT[T/G]AAGCAGGTAGGGTGGTGGCCAAATAGTAGAATATGCAGGCCGCTGTATGCGTGCAGTAGAG	David C & Richard V	RosBREEDSNP_SNP_GT_33056483_Lg9_01200_MAF50_MDP0000254312_exon19
56	128AppleQTLSNPsNoFilt_Chr09_34343047	Red skin colour	MYB10	9	ss475879574	AHRSSP4	A/G	TGGTGACCCCATCAGCGTTTGAGCATGGACGATAGAACGAAGTTATCCCACAAACTTTACA[A/G]AATGTGTGCTTTGCCGTATGAGTACCGAAGCTAGAAGTTGTAAGAATCTGCTCAGAATCAC	David C & Richard V	RosBREEDSNP_SNP_GA_33227831_Lg9_00332_MAF40_MDP0000175442_exon2
57	128AppleQTLSNPsNoFilt_Chr09_37419112	Red skin colour	MYB10	9	SNP_FB_0824598	AHKA3OS	A/G	CGGCTTAGGCTCCGCCTTCAACCACTAACTCAAATGGTCTATTCTGGTGAAATATCTTGA[T/C]AAGCAAAGCATAGAGGTGAAGCCAACTATCGAAGTGTCACATGTTAGTAAAACTCCCAAC	David C & Richard V	SNP_FB_0824598
58	128AppleQTLSNPsNoFilt_Chr10_26127025	Fruit firmness	MdPG1	10	GDsnp02179	AHLJ1UZ	T/G	TTCTTTCGTATATCTGTCTCTTCTTTCGCATAGCATGATACATGAAGAGAGAAGTAAATACATCAAAAGTTAACGTTTCGTGTAAGTTTTAGTCAGAAAA[T/G]AGTCATGTGGAAATGACATGTAATAAAACAAGCTGGGTTTGTAATTGATGAAATCATGCATGATGCCATGTAACACTTCTTTTATACGACCCCATGATAT	David C	GDsnp02179
59	128AppleQTLSNPsNoFilt_Chr10_26300763	Fruit firmness	MdPG1	10	ss475882314	AHMSZ07	A/G	TCAGCCCACATCTACTTTGAGGATACAACTGTTCTCTTTTAGAACTTAAATTCTGTTTCGAGTTGATTTGTGTTTTGGATTCGATATTAAACGATGAATC[A/G]CGTACTCAACTGGAAGATGGAGTTTGTCATACTTCTGTTTACGCTATATTTCAAGGCTCACCATTTCTCCTCTTAATCTCGGATTTCTTAGCTGAGGAAA	David C	GDsnp02183
60	128AppleQTLSNPsNoFilt_Chr10_26829337	Fruit firmness	MdPG1	10	ss475882315	AHN1X7F	A/C	ATACTCTCTCTCTCTCTCTCTCTCTCCACCGTCTACTTCTGCAATGGCAACCCTGCAGTCACTTGCGTTCTCTTCTCCACTCTCACAATGTCTGCAGCAA[A/C]CACGCCTTCATTCGGGTAATCTTTTTGGTTTTTTACTGCATGTGCTGTAATTCCACTACCAAGCAGTAAACTTTACTGTGTTTAATGCTTTGATTTCTTT	David C	GDsnp00869
61	128AppleQTLSNPsNoFilt_Chr10_27277061	Fruit firmness	MdPG1	10	ss475883584	AHPAWDN	T/G	CTCTCTCTCTCTCTCTCTCTCTCTCTCCCCCCTGTCCCCAGACTGAGACACACAGGGAGCG[T/G]CAGTCAAAAGAGCAAACAATGACATAAAAAAGGAAGGGATTATGATTGAAATGGGGGCAAT	David C	RosBREEDSNP_SNP_TG_20833228_Lg10_PG_MAF50_184244_exon1
62	128AppleQTLSNPsNoFilt_Chr10_27287583	Fruit firmness	MdPG1	10	FEM_cg_19	AHKA3OR	C/T	ACCCAGAACATCACTATCTCGAGCTCGGTTATAGGAACAGGTGTGACAAATAGTTCATGA[C/T]GCTTTCAAAAGTCATCATTTTGGTCTCTCGCGTTTGATAAATACATATGATCGATCAAAC	Costa_F	FEM_cg_19
63	128AppleQTLSNPsNoFilt_Chr10_34546701	Vitamin C	GGP3	10	MdGGP3_211	AHCTENI	T/C	attcgatactggataatggttgtgttggaggcatttcgtgtgtgcacgaagaagaaggaggagaagaaggagaagaacagagtgtattggattctattcttcttgcgcaggtacgg[t/c]tcattacaaactataagttataaccttgatagttctagacttttgtccttgttttatgtgttttttcccaatttggcagtgggaagatcgaatgtggaaaggtctgttcagat	David C	MdGGP3_211
64	128AppleQTLSNPsNoFilt_Chr10_40756461	Ethylene	MdACO1	10	FEM_cg_4	AHX1JK6	A/G	ACAACCCAGGCAACGACNCATTCATCAGCCCAGCACCGGCAGTGCTTGAGAAGAAAACTG[A/G]GGACGCCCCAACTTATCCCAAGTTTGTGTTTGATGACTACATGAAGCTGTATTCTGGCCT	Costa_F	FEM_cg_4
65	128AppleQTLSNPsNoFilt_Chr11_3483546	Powdery mildew resistance	Pl2	11	Pl2-1_Y48	AHGJ854	C/T	GTGTTGACGAAATGGACTTTAGCTGCACATTTTAATGAGTTAAGAGA[C/T]CAATTATCATGAATTTTTAATTAAGAGATCATTATTCTAATTTGATTAAARTTGAGAGATCATTGACACAATTTTCTCCAAATGAAAAAAAAACAGCAATAACCGTGTAGAACATAGGAGATAAGAAAGCAATCAAATGATAAAACAATATGACCCCACGAAAAATAAAAAGAGAGGAAAAAGAGGAGTCTAACTCTCCTTTTGGGCAGAAGGAAGAAGACTTCGTTATGGTCTTTCAACACCTAATTATCTCAGCAAATTGAAGAGCTCTAAAGTAGTCTAGATCTGTTGATCTTAATGATCTATGGAAACAAGTCCCTTCATCTTCATCATCATCTGAAAACTCC…	Andrea P & David C	Pl2-1_Y48
66	128AppleQTLSNPsNoFilt_Chr11_3491685	Powdery mildew resistance	Pl2	11	Pl2-1_Y245	AHFBAZW	C/T	GTGTTGACGAAATGGACTTTAGCTGCACATTTTAATGAGTTAAGAGAyCAATTATCATGAATTTTTAATTAAGAGATCATTATTCTAATTTGATTAAARTTGAGAGATCATTGACACAATTTTCTCCAAATGAAAAAAAAACAGCAATAACCGTGTAGAACATAGGAGATAAGAAAGCAATCAAATGATAAAACAATATGACCCCACGAAAAATAAAAAGAGAGGAAAAAGAGGAGTCTAACT[C/T]TCCTTTTGGGCAGAAGGAAGAAGACTTCGTTATGGTCTTTCAACACCTAATTATCTCAGCAAATTGAAGAGCTCTAAAGTAGTCTAGATCTGTTGATCTTAATGATCTATGGAAACAAGTCCCTTCATCTTCATCATCATCTGAAAACTCC…	Andrea P & David C	Pl2-1_Y245
67	128AppleQTLSNPsNoFilt_Chr12_24383536	Scab resistance	Rvi12	12	SNP_23.31_297Y	AH0JFXP	T/C	GACTTATCCATGTCCGAAAAGCCATTAGGCTGGTAAGGTAAATTGGGCATGGAAGATGAAGCACTCCCAGGTAGAAGATCAAGATCAAGCGAAGGTCTGGCyATCCCATATTCCCATGACCCCCAAAACTTGCCATTGATAAGTCCAAAGACGAAATATGAATAGGCTGAACTGGTGGGAGCTGGGAAATTGGCCTCCyAATGTATTTTGCAGCAATACAGGATTGyCAATACTAGACACTCTATCTAACTGCAAATGAATGAAAGAGTGAAAATTTGAAATTACACAAAAGTCCT[T/C]AATAACGGGTTTCGCGRGTTGACCCAAAATGACCTGTTAAATAACAGGTGATTAACGGGTTGACCCGTTAATGACCTGACCCGTTTAGCACTCACCCG…	Sargent DJ & Padmarasu S	SNP_23.31_297Y
68	128AppleQTLSNPsNoFilt_Chr12_24383731	Scab resistance	Rvi12	12	SNP_23.31_102Y	AHZAHRH	T/C	GACTTATCCATGTCCGAAAAGCCATTAGGCTGGTAAGGTAAATTGGGCATGGAAGATGAAGCACTCCCAGGTAGAAGATCAAGATCAAGCGAAGGTCTGGC[T/C]ATCCCATATTCCCATGACCCCCAAAACTTGCCATTGATAAGTCCAAAGACGAAATATGAATAGGCTGAACTGGTGGGAGCTGGGAAATTGGCCTCCyAATGTATTTTGCAGCAATACAGGATTGyCAATACTAGACACTCTATCTAACTGCAAATGAATGAAAGAGTGAAAATTTGAAATTACACAAAAGTCCTyAATAACGGGTTTCGCGRGTTGACCCAAAATGACCTGTTAAATAACAGGTGATTAACGGGTTGACCCGTTAATGACCTGACCCGTTTAGCACTCACCCG…	Sargent DJ & Padmarasu S	SNP_23.31_102Y
69	128AppleQTLSNPsNoFilt_Chr12_24552027	Scab resistance	Rvi12	12	SNP_23.488_173Y	AH1SD3X	T/C	ATGGCGTCACTGATACTCGGAGCTCCACCAGCCCCCCCTCAATCGCTCGCYTTCAGCTCCCGCATTTCGTTCTCTCACTCCGAAACCCTAGCCGTTTCTCTCCCCTCCTCCACTGYTTCGCTATCACTCTCCACAGCTTCTTCTCCACCAGTCCCTTCAGGTATACGTAATT[T/C]CCAAAACCTCTCTCTCGCTCTCTGTAACTTTCCCTAAwTTTTTCTCTGTGCTTCTGCAGTGTACTGCGGCAGAGGCGATAAGAAAACCGAAAGGGGAAAGCGCTTCAATCACTCTTTTGGCAATGTAAGTCAAATGTTCTGAATTTTCACCGTTTCTCATCAAAAAGCTCATGAATTTCTTTAATTTGAAGACTTTCTGTTTCTATATTTGTAAATTTGCGA…	Sargent DJ & Padmarasu S	SNP_23.488_173Y
70	128AppleQTLSNPsNoFilt_Chr12_25534014	Scab resistance	Rvi12	12	SNP_24.78_421M	AH21B95	A/C	ATGCCTAGGCTCCGATGGACACSGRATCTTCATCTTCGTTTCATCCACGCCATGGAGAGGCTTGGTGGTCAAGATAGTGAGCTACCTCTCTATCATACACCCTTTCATTTATGCTTAATTTCATTATTTCATCTAACGATCATTCAATTTTAGGAATTAATTAAATTCAKTTTTAATATsGTTTTGGGTGATGATTTTTGGWCCAGGAGCTACACCAAAGTTGGTTCTTCAGCTGATGAACATTAAGGGACTAAGTATTGCACATGTCAAGAGCCATTTACAGGTTATTGGATTTATAAATCTCTGGAAATTTCTATCrTTGTTGAAATTCTGCATAATTAGCTTGTGAATTTTCTGAAATGTTTATTTTCTTTATGTTTTTCATTAATCAGATGTATA…	Sargent DJ & Padmarasu S	SNP_24.78_421M
71	128AppleQTLSNPsNoFilt_Chr12_32336959	Fire blight resistance	FBE	12	FBE-1_Y320	AH704YY	C/T	GGTTTTGTTTCTCATTTGGTTTCTGCATAAACCCAAAAACCACATGAGAACACATGTATGACTTATGCAGGTATATTCTATCGTCTAAGATAGAAAACACACCGGATGACTACATTTTTGTGTACTACCGTGGAAGAAATGACGCATGGGATGGATATGGTGGTGCTGTTGTATACACAAGGAGTTCAGTTTTGCCAGAAAGCATTGTTCCCGAACTTGAAAGAGCAGC[C/T]AAAAGTGTGGGAAGGGACTTCAGCAAGTTTATCCGAACAGACAATACTTGTGGACCTGAGCCTCCGCTCGTAGAGAGGTTGGAAAAGACAATTGAAGAAGGGGAAAGGACCATTATAGAGGAAGTTAAACAGATAGAAGGGGAAGTTGAAAAGGTCGAACAGACT…	Andrea P & David C	FBE-1_Y320
72	128AppleQTLSNPsNoFilt_Chr12_32452829	Fire blight resistance	FBE	12	FBE-2_Y192	AH89246	C/T	ATCAAAATCCAAATGAATTTATAATTATTATTAGCCACATTCGAACTCAGTTAATTACTAATTAGTATGATACCCCTAATAATTATAAAAATTGAGGACAATTACCGATCATTTTCACGCCTCTGCTGGGCGAGAAAGAGGCGTAGGTGGGGATCTATCGGAAGTCCCATGGCTTCGTACTTAGGATCATA[C/T]AGTGCGTTTTTAATGGCCCTGCCAGGATTTTTACACAATTAATTTGATATTTTAGGAGATTAATTGTCAGTTTTCATGACAATATATTCATAATTAATCACCAAATAATTAAAAGAAATCACAATTAAATTAATCATTGATGATTAATAATTTTACCTAGAACTGGAAGCAGAAGCATTGTTGCTATAGTTCTGTAGTCCCTG…	Andrea P & David C	FBE-2_Y192
73	128AppleQTLSNPsNoFilt_Chr12_32453132	Fire blight resistance	FBE	12	FBE-2_Y495	AHABIAZ	C/T	ATCAAAATCCAAATGAATTTATAATTATTATTAGCCACATTCGAACTCAGTTAATTACTAATTAGTATGATACCCCTAATAATTATAAAAATTGAGGACAATTACCGATCATTTTCACGCCTCTGCTGGGCGAGAAAGAGGCGTAGGTGGGGATCTATCGGAAGTCCCATGGCTTCGTACTTAGGATCATAyAGTGCGTTTTTAATGGCCCTGCCAGGATTTTTACACAATTAATTTGATATTTTAGGAGATTAATTGTCAGTTTTCATGACAATATATTCATAATTAATCACCAAATAATTAAAAGAAATCACAATTAAATTAATCATTGATGATTAATAATTTTACCTAGAACTGGAAGCAGAAGCATTGTTGCTATAGTTCTGTAGTCCCTGCGAG…	Andrea P & David C	FBE-2_Y495
74	128AppleQTLSNPsNoFilt_Chr12_32453188	Fire blight resistance	FBE	12	FBE-2_Y551	AHBKGG7	C/T	ATCAAAATCCAAATGAATTTATAATTATTATTAGCCACATTCGAACTCAGTTAATTACTAATTAGTATGATACCCCTAATAATTATAAAAATTGAGGACAATTACCGATCATTTTCACGCCTCTGCTGGGCGAGAAAGAGGCGTAGGTGGGGATCTATCGGAAGTCCCATGGCTTCGTACTTAGGATCATAyAGTGCGTTTTTAATGGCCCTGCCAGGATTTTTACACAATTAATTTGATATTTTAGGAGATTAATTGTCAGTTTTCATGACAATATATTCATAATTAATCACCAAATAATTAAAAGAAATCACAATTAAATTAATCATTGATGATTAATAATTTTACCTAGAACTGGAAGCAGAAGCATTGTTGCTATAGTTCTGTAGTCCCTGCGAG…	Andrea P & David C	FBE-2_Y551
75	128AppleQTLSNPsNoFilt_Chr15_29180778	Ethylene	MdACS1	15	FEM_cg_6	AHZAHRE	T/C	CTTTGATCCCAACCACTTAGTGCTCACCGCCGGTGCAACTTCAGCGAATGAGACCTTTAT[T/C]TTCTGCCTTGCTGACCCCGGCGAAGCCGTTCTTATTCCTACCCCATACTACCCAGGGTAC	Costa_F	FEM_cg_6
76	128AppleQTLSNPsNoFilt_Chr15_4644881	Fruit firmness	LG15-BB	15	GDsnp01763	AHRSSP3	A/T	TAAACTGTAATCCTACTGTATTAGGAAATGCAAGTGGATTATTAACAGTTCATCATAAACTTAGTTCATGATATAAATTTCATTTATTTATGTCAATTAT[A/T]ATGTTGTCTACATATGTATTAGGAAATACAAAATATTAGCATGTTTTTNAATCAATGACTTGTGCACTTGTACAAATAATTTGTGCATTTTATTCCACTA	David C	GDsnp01763
77	128AppleQTLSNPsNoFilt_Chr15_5856340	Fruit firmness	LG15-BB	15	GDsnp00111	AHQJUJV	C/T	TCGATTAGCTTCACTGCATATGAAACGAAAAAAATTCTGTAATTTCTGTAATTTCAAATTGCAAACACCCCTATGCGCCATAAAGTTAAGGTTTTCGATA[C/T]GTTCTAAAAAAAAAGTGGGACTAAACACATAAGACATCTGGATCGAGCATTCAAGCTTCTATCGCTAATAAGATTGCTANTGCAAACAAGGAAATTAACA	David C	GDsnp00111
78	128AppleQTLSNPsNoFilt_Chr16_3029704	Bitter pit	LAR/Ma	16	ss475882553	AHPAWDM	G/T	TCCAGGGGTTTTAGGTGTTTAACACTTTGGGAAGCAAATTAAAGTCAAATCATTAGAATTAACCACCAGAAATTACAAAGAGCTAGGCTATGTTGATGGA[T/G]AAATTTTGTGTGTACTCGGAACAAAATGTGATGCTTTATGTTGTACAATATAAGTGATGACAGTGTTAATGTACCACTTTATAGTATAGCTCTCAATGT	Cameron P	GDsnp01588
79	128AppleQTLSNPsNoFilt_Chr16_3179027	Acidity	Ma1	16	Ma1-SNP1455	AHCTENE	A/G	aaagacaacgaaaataaacaggtggtgatcgattctctcagtgaatattgggattctcagaatccaagcacgactgctgatccttccaatcaacaatggatatctacagaaagtcttttaaaacgaccaatatcatg[a/g]ccacgcctctcattcaacgcgcacgctgtgcagcaggaacctgaagaatcaaaagtttacgaaagcgccagctccttatctt	David C	Ma1
80	128AppleQTLSNPsNoFilt_Chr16_3304530	Acidity	Ma1	16	ss475876558	AHD2CTM	A/C	CTGCGCAGAGGGGTGCAAGAACAACATAGAACACCCGAGGTCAAGGCCGCTCAAGGACTTC[A/C]GGACACTGCAGACACATTACAAGAGAAAGCACGGGACAAAGCCGTTCGGGTGCCGCAAGTG	Cameron P	SNP_AC_1452699_Lg16_MDP0000303483_MAF50_MDP0000303483_exon2
81	128AppleQTLSNPsNoFilt_Chr16_3349986	Polyphenols + Bitter Pit	LAR1	16	ss475883359	AHBKGG8	T/C	GAGGTCTCGTCGACCCGAACGAGCATGAGAGATCCGATTACGGGAGCGTCATTGGCAATGC[T/C]GTGGAAGCAGACATCGGCGTTGGAGTCGGCGACGAAAGCGAATAAATCCGAGTATGCGCCG	David C & Cameron P	RosBREEDSNP_SNP_TC_1496083_Lg16_LAR1_MAF30_MDP0000279135_exon2
82	128AppleQTLSNPsNoFilt_Chr16_3407284	Acidity/Bitter pit/cracking	LAR1	16	ss475881696	AHFBAZU	A/G	GATCTTTTAATATGCAAGTTAACCAAAATTAGATGAAAGGATACAAGGCAGATGATAAGGT[A/G]TATAGTGAGTATACAACATAATTTATAGTGGTGCGCAAAAATGCATCCCAAAAAAAGATAA	David C & Satish K	RosBREEDSNP_SNP_AG_1538074_Lg16_LAR1_MAF40_751854_exon1
83	128AppleQTLSNPsNoFilt_Chr16_3409008	Polyphenols	LAR1	16	LAR1_DCk	AH6R6SR	G/T	cttttgaacctgagatcggtgtccttcrtttagatta[g/t]agtggttaaaacaaagttctgaactactytaatctacatgcrataaatcaaaacttggatacagggaaccaaaa	David C	LAR1_MDC000496.351_F2+R2
84	128AppleQTLSNPsNoFilt_Chr16_3409037	Polyphenols	LAR1	16	LAR1_DCy	AH89247	C/T	cttttgaacctgagatcggtgtccttcrtttagattakagtggttaaaacaaagttctgaactact[c/t]taatctacatgcrataaatcaaaacttggatacagggaaccaaaa	David C	LAR1_MDC000496.351_F2+R2
85	128AppleQTLSNPsNoFilt_Chr16_3409050	Polyphenols	LAR1	16	LAR1_DCr	AH704YZ	A/G	cttttgaacctgagatcggtgtccttcrtttagattakagtggttaaaacaaagttctgaactactytaatctacatgc[A/G]ataaatcaaaacttggatacagggaaccaaaa	David C	LAR1_MDC000496.351_F2+R2
86	128AppleQTLSNPsNoFilt_Chr16_3409834	Polyphenols + Bitter Pit	LAR1	16	ss475881697	AHABIA0	C/T	GAGATTATTGATTATTCGATATGTTTAAGAGTGATTCTTATCCCATAAATTTGCAATACTA[T/C]TAAGCTTTTACATTAACAAGTAGTTGACTAAGACAATGTGTGCCCCCTTTTTGCATCAAAG	David C & Cameron P	RosBREEDSNP_SNP_CT_1540624_Lg16_LAR1_MAF40_1618769_exon2
87	128AppleQTLSNPsNoFilt_Chr16_3439690	Acidity/Bitter pit/cracking	LAR1	16	ss475883754	AHI15II	C/T	TCGTAGCGACACGGGCTGTGGAGTCGGGTGTGGTTACATGGGTTCGGGTCGGGTGGGGGGA[T/C]AAGCTTGCAGGCAGAGTCGTAGCAGTGGTAGGGCGAGAATGTAGAGGAGTGGCGGGCGAGG	David C & Cameron P	RosBREEDSNP_SNP_TC_1571002_Lg16_01734_MAF40_216397_exon1
88	128AppleQTLSNPsNoFilt_Chr16_3489107	Acidity/Bitter pit/cracking	LAR1	16	ss475882555	AHHS7CA	C/T	CAGACAAGACTAAGAAATATCAGCACCTTAAAGGCCCTACTTAGATGCACTTAGGCATTGAAATGGACAAAAGCTAAGAAGAAAAAGCAGAGAGACTCAG[C/T]ACAGACTTGACAGCGCTCAATAAAGAAGCACACCTTCAATTTCTTCAAAACTGCCAGAGCTTCCTGTTGAGTAGAATCCACAGCAACTGGGATTATAATG	David C & Cameron P	GDsnp01734
89	128AppleQTLSNPsNoFilt_Chr16_3556998	Acidity/Bitter pit/cracking/crispness	LAR1	16	ss475881704	AHMSZ06	C/T	TATCAAAGATGAGCTTGGAGGAGGCTCTGATCCTCGCTCGTGCTTTTAGCCATTACCTCAA[T/C]TTGATGGGCGTCGCCGAAACCCATCACAGGTAATCTCTTCGCCTTCTCGGAATCCTCCGCT	David C & Cameron P	RosBREEDSNP_SNP_TC_1669091_Lg16_01734_MAF50_193795_exon1
90	128AppleQTLSNPsNoFilt_Chr16_3855729	Acidity/Bitter pit/cracking	LAR1	16	ss475881707	AHGJ852	A/G	TCCTCCCACTTTCCTTCCCGCATCCAGACTGACTGAGAGCACAAGAAAAAAAGCCATGTCA[A/G]TCGCTAAGCACACCCACATCCTGGTGTTTCCGTACCCAGCCCAGGGCCACATGCTCCCGAT	David C & Satish K	RosBREEDSNP_SNP_AG_1929917_Lg16_00047_MAF40_214969_exon1
91	128AppleQTLSNPsNoFilt_Chr16_4140629	Fruit firmness	LG16-BB	16	CONS11	AHS1QWB	A/T	GAAGACTCGCAACTTTTCAAACCAGAGAGATTCGCAGAAGGGATTGCTAAAGCCACTAACAATACCATAAGCGCTTTCATACCCTTTGGAGTGGGACCTCGAAGCTGTGTTGGGTTGAACTTTGCAACCATTGAAGCAAAGATTGC[A/T]CTGTCAATGATTCTACAACGCTACTCCTTCACTCTTTCCCCAGGTTACATCCACTTGCCTGTTCATTATTTGACAATGCGGCCACAACATGGAATTCAGGTAATGCTACACTCACTTTGAACCGTGAAGGCCGGCATTGCCGGGGAATTGATGCCCTTGGATGTCATAGCTGTTTCCTGGCAAATGGCGG	David C	CONS11
92	128AppleQTLSNPsNoFilt_Chr16_4282082	Acidity/Bitter pit/cracking	LAR1	16	ss475884060	AHLJ1UY	C/T	AAAAGAAACCCATGTTAGCTAAGAAAAGAAACCCATCAATCTGAAAATAGTTAGTTTGCCAAATCTCAGTGGTGAACTAAAAAGGGATTTGGTTTATTGTTATAGACTTTTTCGTTTGAGGATTCTTTTGTTTCATTTTGTTGATTTATTT[T/C]AGTGTTTTTGGGCAATTTGTGATTAACGATAGTTTGGTTTCTCCTACCTTATACATGTGTTGTCTAATCTGGGATTAAGATCTTAGGGGTGTGCTATCCACACATCTCATTTTACTTCTCACACACCCCTTGATAATTTCAATCCGTTGAT	David C & Satish K	RosBREED_SNP_TC_2419416_Lg16
93	128AppleQTLSNPsNoFilt_Chr16_4473190	Acidity/Bitter pit/cracking	LAR1	16	ss475883942	AHKA3OQ	A/C	TTCTTATTCAGCGCTCGTATAAAGCAGGAAAACATGTGCGAAGTCGTGGTTGGTGATATTTTTCAACTTATTGGGTGACTGGATGAAGTCGAGTAAAGAAAAACAAACATAAATCCAATAAAATGTATAGTTGCGGCAGTCTTTAAGGAAT[A/C]CGGATGCTCTCCGGATCCTCTTTATGTGGATCATGAGAATCGTGTTCGTTCATCGTATATCGTGCGATCATAAATTATTTTAAATATTTTTATGTAAAATTAAACACAAACGGTATCTGATAAAAACTATACGATGTACGATAAACGAACA	David C & Satish K	RosBREED_SNP_AC_2593090_Lg16
94	128AppleQTLSNPsNoFilt_Chr16_7130950	Fruit firmness	LG16-BB	16	S16_Y5000318	AHX1JK7	C/T	ctcttcttttaggataacttctctcaacactaaaaattaaacttcctctaatcctttgtcattttcctcgatgatgtcaatcaattatccaccgattaaaagatgaacatg[t/c]caatgccccaatggggtcgtactttagccaaggatcgatcaaatcctatctcgcgcgcaccttccctctaactttatacatcccctttatcctatttgtctccaaattat	David C	SNP-3673381
95	128AppleQTLSNPsNoFilt_Chr16_7800712	Fruit firmness	LG16-BB	16	S16_Y5639535	AHZAHRF	C/T	gtcatatggcaatttggccctcggttggagatggaggcaaatatggccctgtattgttcattaaaatattaattttttggaggaccagagggctaaaacgaaccctctgac[t/c]agccctcaattggagatgaccttagatccatcactgcttatacatagattattctaacctagaatagatgattcagcaataagactagtagttatttgataaaggtaatg	David C	CNR-like
96	128AppleQTLSNPsNoFilt_Chr16_8285410	Fruit firmness	LG16-BB	16	S16_M6073277	AHVJM8R	A/C	gggagcaaatggatggaagaagctttcgggagatgacgtaggggagcttcactactcgtactaccctgtggtcgcaggggctgtggagcaggagatggtcgaagtagctgc[a/c]cattgatgaaactttgtgatatatttccttccattttcattttatctgctgttactgatgcttaaagtttcggattcaagtaaaccctgacccggtgatacggtatcact	David C	SNP-3671129
97	128AppleQTLSNPsNoFilt_Chr16_8766721	Fruit firmness	LG16-BB	16	S16_M6504570	AHWSLEZ	A/C	agtcaataggccaacaatgcatatacaattagtaccaataagatcttacttgaaaagtaaaaaaccactaaaaatagtatcaattttcatttgtactctcttgaaaacatt[a/c]tatatatccataggtttgaaattaatccttgtcatgatgcaatgtttacttgccagtagtttggtttcttttgtatcccctcaataktccttgttatgyagggyaacaag	David C	SNP-3673857
98	128AppleQTLSNPsNoFilt_Chr16_9258904	Bitter pit	Bp13	13	ss475880861	AHN1X7E	A/C	CATTGGTTTCATATAAAAAGTAATGAAAGAGGCCCCATTTCGCACTTGACACGTCTATCAC[A/C]GTGCCATGAGTGCAGGCACGTTGTTTCAATGTTACAAATTGGTACATTTTTTTTTTCTTTT	Cameron P	SNP_AC_17554961_Lg13_00390_MAF30_27538_exon1
99	128AppleQTLSNPsNoFilt_Chr17_32197142	Type 2 red flesh	MYB110	17	S17_R24968227	AH5I8ML	A/G	cttccatgagctttgcgaaggcatataagaggaatttacaaattacaacctgaaaagcggatagttc[g/a]tataaggcgtcataggcgtgaagagaaagcttcttcaatatattttcttaggaaaaagaaagtatttcaaaatcgtctcttgcacagatagaaatggaggtcrgggttcccacagcaccgcggcaattcaattagccaaaaaaatatgcttaagcaggttcttgctgagcacgcctgctggg	David C	S17_R24968227
100	128AppleQTLSNPsNoFilt_Chr17_32203861	Type 2 red flesh	MYB110	17	S17_Y24974945	AH6R6ST	C/T	accttaagggcagatttayaaatggatggttcagtaagattaaaatcaatacctccaaaatcttccacagtagtgaggargaccttcttcttaacaatgccactcttactccttgtttgcattgggtgcatattcaaagatggta[t/c]tgaagaaattacttgaagaYtgtcaggtctaaagtcaaggtccacaKggatgtgggaagatgagtgtgcagcattagagatatttggagaagtaggaagtggatctgagttaaggtttaaakgattggactttgagataggtgatatagragaaggagaaccaatgtcakgaggtaaaattatgggagactmtggatgtgtaga	David C	S17_Y24974945
101	128AppleQTLSNPsNoFilt_Chr17_32203861	Type 2 red flesh	MYB110	17	S17_Y24974945c	AH704Y1	C/T	accttaagggcagatttayaaatggatggttcagtaagattaaaatcaatacctccaaaatcttccacagtagtgaggargaccttcttcttaacaatgccactcttactccttgtttgcattgggtgcatattcaaagatggta[t/c]tgaagaaattacttgaagactgtcaggtctaaagtcaaggtccacaKggatgtgggaagatgagtgtgcagcattagagatatttggagaagtaggaagtggatctgagttaaggtttaaakgattggactttgagataggtgatatagragaaggagaaccaatgtcakgaggtaaaattatgggagactmtggatgtgtaga	David C	S17_Y24974945c
102	128AppleQTLSNPsNoFilt_Chr17_32203861	Type 2 red flesh	MYB110	17	S17_Y24974945t	AH89249	C/T	accttaagggcagatttayaaatggatggttcagtaagattaaaatcaatacctccaaaatcttccacagtagtgaggargaccttcttcttaacaatgccactcttactccttgtttgcattgggtgcatattcaaagatggta[t/c]tgaagaaattacttgaagattgtcaggtctaaagtcaaggtccacaKggatgtgggaagatgagtgtgcagcattagagatatttggagaagtaggaagtggatctgagttaaggtttaaakgattggactttgagataggtgatatagragaaggagaaccaatgtcakgaggtaaaattatgggagactmtggatgtgtaga	David C	S17_Y24974945t
103	128AppleQTLSNPsNoFilt_Chr17_32203881	Type 2 red flesh	MYB110	17	S17_Y24974965	AHABIA2	C/T	accttaagggcagatttayaaatggatggttcagtaagattaaaatcaatacctccaaaatcttccacagtagtgaggargaccttcttcttaacaatgccactcttactccttgtttgcattgggtgcatattcaaagatggtaytgaagaaattacttgaaga[C/T]tgtcaggtctaaagtcaaggtccacaKggatgtgggaagatgagtgtgcagcattagagatatttggagaagtaggaagtggatctgagttaaggtttaaakgattggactttgagataggtgatatagragaaggagaaccaatgtcakgaggtaaaattatgggagactmtggatgtgtaga	David C	S17_Y24974965
104	128AppleQTLSNPsNoFilt_Chr17_32203908	Type 2 red flesh	MYB110	17	S17_Y24974992	AHBKGHA	G/T	accttaagggcagatttayaaatggatggttcagtaagattaaaatcaatacctccaaaatcttccacagtagtgaggargaccttcttcttaacaatgccactcttactccttgtttgcattgggtgcatattcaaagatggtaytgaagaaattacttgaagaYtgtcaggtctaaagtcaaggtccaca[T/G]ggatgtgggaagatgagtgtgcagcattagagatatttggagaagtaggaagtggatctgagttaaggtttaaakgattggactttgagataggtgatatagragaaggagaaccaatgtcakgaggtaaaattatgggagactmtggatgtgtaga	David C	S17_Y24974992

### Sheet: Sheet4
Trait	Gene / locus name	Trait	Gene / locus name
Disease resistance		Fruit Quality
Scab resistance	Rvi6, Rvi11, Rvi2, Rvi4, Rvi15/Vr2, Rvi3, Rvi12	Fructose content	LG1Fru
Fire blight resistance	RLP1, MR5, FBE	Esters	MdAAT1
Woolly apple aphid resistance	Ermis	Acidity	Acidity-LG8, Ma1
Powdery mildew resistance	Pl2	Red skin colour	MYB10
		Fruit firmness	MdPG1, LG15-BB
		Vitamin C	GGP3
		Ethylene	MdACO1, MdACS1
		Bitter pit	LAR/Ma, Bp13
		Polyphenols + Bitter Pit	LAR1
		Acidity/Bitter pit/cracking	LAR1
		Polyphenols	LAR1
		Acidity/Bitter pit/cracking/crispness	LAR1
		Type 2 red flesh	MYB110
		Maturity time	Maturity-LG3
