## Supplementary Table 2 for "A pan-generic marker panel for apples to enable genetic research and breeding across *Malus* species"

### Sheet: Sheet1
Supplementary Table 2. USDA GRIN PI numbers of the 174 Malus accessions included in the diversity panel used to evaluate marker panel performance. Accessions represent wild and domesticated Malus species across North America, Europe, and Asia.
S.No	Species	PI Number	Name	USDA nomenclature	Geographical origin based on GRIN	Corrected geographical origin	Notes
1	Malus × arnoldiana	PI 589085	Cardinal	Malus × arnoldiana (Rehder) Sarg. ex Rehder	New York, United States		Cross between Malus floribunda and Malus baccata. Arose as a chance seedling at the Arnold Arboretum around 1883
2	Malus × arnoldiana	PI 589222	Arnold Crab	Malus × arnoldiana (Rehder) Sarg. ex Rehder	Massachusetts, United States
3	Malus × micromalus	PI 316974	K-297	Malus × micromalus Makino	Maryland, United States	China	Presumed to be cross between Malus spectabilis and Malus baccata
4	Malus × micromalus	PI 588976	Midget Crab	Malus × micromalus Makino	New York, United States	China
5	Malus × micromalus	PI 589753	GMAL 2337	Malus × micromalus Makino	District of Columbia, United States	China
6	Malus × micromalus	PI 589955	GMAL 2865	Malus × micromalus Makino	Illinois, United States	China
7	Malus × micromalus	PI 594092	GMAL 273	Malus × micromalus Makino	Oregon, United States	China
8	Malus × micromalus	PI 594093	GMAL 275	Malus × micromalus Makino	Oregon, United States	China
9	Malus × micromalus	PI 594096	GMAL 1497	Malus × micromalus Makino	Oregon, United States	China
10	Malus × micromalus	PI 613800	GMAL 278.d1	Malus × micromalus Makino	Oregon, United States	China
11	Malus × micromalus	PI 613801	GMAL 278.e1	Malus × micromalus Makino	Oregon, United States	China
12	Malus × micromalus	PI 613839	GMAL 1882.c1	Malus × micromalus Makino	China	China
13	Malus × micromalus	PI 613840	GMAL 1882.d1	Malus × micromalus Makino	China	China
14	Malus × micromalus	PI 619190	GMAL 1882.a	Malus × micromalus Makino	New York, United States	China
15	Malus × robusta	PI 588825	Robusta 5	Malus × robusta (Carriére) Rehder	Canada	Siberia or Central Asia	Cross between Malus baccata (Siberian crab apple) and Malus prunifolia (plum-leaved crab apple)
16	Malus × robusta	PI 589278	Leucocarpa	Malus × robusta (Carriére) Rehder	Iowa, United States	Siberia or Central Asia
17	Malus × robusta	PI 588904	Cherry Crab	Malus × robusta (Carriére) Rehder	Illinois, United States	Siberia or Central Asia
18	Malus × robusta	PI 588936	Erecta	Malus × robusta (Carriére) Rehder	Oregon, United States	Siberia or Central Asia
19	Malus × robusta	PI 588993	GMAL 495	Malus × robusta (Carriére) Rehder	New York, United States	Siberia or Central Asia
20	Malus × robusta	PI 589003	Korea	Malus × robusta (Carriére) Rehder	New York, United States	Siberia or Central Asia
21	Malus × robusta	PI 589286	Fastigiata	Malus × robusta (Carriére) Rehder	Iowa, United States	Siberia or Central Asia
22	Malus × robusta	PI 589383	Persicifolia	Malus × robusta (Carriére) Rehder	England, United Kingdom	Siberia or Central Asia
23	Malus × robusta	PI 589424	Persicifolia	Malus × robusta (Carriére) Rehder	Massachusetts, United States	Siberia or Central Asia
24	Malus × robusta	PI 590068	Persicifolia	Malus × robusta (Carriére) Rehder	Unknown	Siberia or Central Asia
25	Malus angustifolia	PI 589763	GMAL 2349	Malus angustifolia (Aiton) Michx.	North Carolina, United States
26	Malus angustifolia	PI 589764	GMAL 2356	Malus angustifolia (Aiton) Michx.	South Carolina, United States
27	Malus angustifolia	PI 589765	GMAL 2366	Malus angustifolia (Aiton) Michx.	North Carolina, United States
28	Malus angustifolia	PI 589769	GMAL 2370	Malus angustifolia (Aiton) Michx.	North Carolina, United States
29	Malus angustifolia	PI 589771	GMAL 2373	Malus angustifolia (Aiton) Michx.	North Carolina, United States
30	Malus angustifolia	PI 589772	GMAL 2374	Malus angustifolia (Aiton) Michx.	North Carolina, United States
31	Malus angustifolia	PI 589773	GMAL 2375	Malus angustifolia (Aiton) Michx.	North Carolina, United States
32	Malus angustifolia	PI 590175	Prince George	Malus angustifolia (Aiton) Michx.	New York, United States
33	Malus angustifolia	PI 613880	GMAL 2550.e1	Malus angustifolia (Aiton) Michx.	South Carolina, United States
34	Malus angustifolia	PI 613882	GMAL 2563.g1	Malus angustifolia (Aiton) Michx.	North Carolina, United States
35	Malus baccata	PI 322713	Mandshurica 2330	Malus baccata (L.) Borkh.	Russian Federation
36	Malus baccata	PI 392301	GMAL 32	Malus baccata (L.) Borkh.	Maryland, United States	Asia
37	Malus baccata	PI 437055	Flexilis	Malus baccata (L.) Borkh.	England, United Kingdom	Asia
38	Malus baccata	PI 483259	Genvina	Malus baccata (L.) Borkh.	Scotland, United Kingdom	Asia
39	Malus baccata	PI 588765	Korea Wild Apple	Malus baccata (L.) Borkh.	Korea, South	Asia
40	Malus baccata	PI 588874	Nertchinsk	Malus baccata (L.) Borkh.	British Columbia, Canada	Asia
41	Malus baccata	PI 588903	Siberian Crab	Malus baccata (L.) Borkh.	Illinois, United States	Asia
42	Malus baccata	PI 588907	Himalaica	Malus baccata (L.) Borkh.	California, United States	Asia
43	Malus baccata	PI 588960	Rockii	Malus baccata (L.) Borkh.	New York, United States	Asia
44	Malus baccata	PI 588989	Manchurian	Malus baccata (L.) Borkh.	New York, United States	Asia
45	Malus baccata	PI 588996	Costata	Malus baccata (L.) Borkh.	New York, United States	Asia
46	Malus baccata	PI 589019	Columnaris	Malus baccata (L.) Borkh.	Massachusetts, United States	Asia
47	Malus baccata	PI 589281	RMJ 104	Malus baccata (L.) Borkh.	District of Columbia, United States	Asia
48	Malus baccata	PI 589353	Mandshurica 6114	Malus baccata (L.) Borkh.	British Columbia, Canada	Asia
49	Malus baccata	PI 589374	Cerasiformis	Malus baccata (L.) Borkh.	Illinois, United States	Asia
50	Malus baccata	PI 589375	GMAL 1743	Malus baccata (L.) Borkh.	Illinois, United States	Asia
51	Malus baccata	PI 589477	Rosthern	Malus baccata (L.) Borkh.	British Columbia, Canada	Asia
52	Malus baccata	PI 589838	Hansen's #2	Malus baccata (L.) Borkh.	South Dakota, United States	Asia
53	Malus baccata	PI 589839	Hansen's #3	Malus baccata (L.) Borkh.	South Dakota, United States	Asia
54	Malus baccata	PI 590031	GMAL 3146	Malus baccata (L.) Borkh.	China	Asia
55	Malus baccata	PI 590052	GMAL 3168	Malus baccata (L.) Borkh.	China	Asia
56	Malus baccata	PI 590053	GMAL 3169	Malus baccata (L.) Borkh.	China	Asia
57	Malus baccata	PI 590054	GMAL 3170	Malus baccata (L.) Borkh.	China	Asia
58	Malus baccata	PI 590055	GMAL 3171	Malus baccata (L.) Borkh.	China	Asia
59	Malus baccata	PI 590056	GMAL 3172	Malus baccata (L.) Borkh.	China	Asia
60	Malus baccata	PI 590109	GMAL 3390	Malus baccata (L.) Borkh.	China	Asia
61	Malus baccata	PI 590110	GMAL 3391	Malus baccata (L.) Borkh.	China	Asia
62	Malus baccata	PI 594110	Jackii	Malus baccata (L.) Borkh.	Indiana, United States	Asia
63	Malus baccata	PI 613807	GMAL 392.a1	Malus baccata (L.) Borkh.	Oregon, United States	Asia
64	Malus baccata	PI 613810	GMAL 393.d1	Malus baccata (L.) Borkh.	Oregon, United States	Asia
65	Malus baccata	PI 613842	GMAL 1883.n1	Malus baccata (L.) Borkh.	China	Asia
66	Malus baccata	PI 613843	GMAL 1884.a1	Malus baccata (L.) Borkh.	China	Asia
67	Malus baccata	PI 613929	GMAL 3235.b1	Malus baccata (L.) Borkh.	China	Asia
68	Malus coronaria	PI 589768	GMAL 2369	Malus coronaria (L.) Mill.	North Carolina, United States
69	Malus coronaria	PI 613826	GMAL 1527.f1	Malus coronaria (L.) Mill.	Oregon, United States
70	Malus coronaria	PI 613885	GMAL 2590.f	Malus coronaria (L.) Mill.	New York, United States
71	Malus coronaria	PI 613890	GMAL 2826.f	Malus coronaria (L.) Mill.	New York, United States
72	Malus coronaria	PI 613891	GMAL 2954.f1	Malus coronaria (L.) Mill.	Ontario, Canada
73	Malus domestica	PI 589916	Glorie van Holland	Malus domestica (Suckow) Borkh.	Gelderland, Netherlands
74	Malus domestica	PI 203813	Greenchisel	Malus domestica (Suckow) Borkh.
75	Malus domestica	PI 588853	Cox's Orange Pippin	Malus domestica (Suckow) Borkh.	England, United Kingdom
76	Malus domestica	PI 588995	Antonovka Kamenichka	Malus domestica (Suckow) Borkh.	New York, United States
77	Malus florentina	PI 588868	GMAL 185	Malus florentina (Zuccagni) C. K. Schneid.	British Columbia, Canada
78	Malus floribunda	PI 589827	821	Malus floribunda Siebold ex Van Houtte	Illinois, United States
79	Malus floribunda	PI 590089	GMAL 3219	Malus floribunda Siebold ex Van Houtte	Illinois, United States
80	Malus floribunda	PI 49135	GMAL 1619	Malus floribunda Siebold ex Van Houtte	New York, United States
81	Malus floribunda	PI 344089	Hillieri	Malus floribunda Siebold ex Van Houtte	England, United Kingdom
82	Malus floribunda	PI 483266	Peachblow	Malus floribunda Siebold ex Van Houtte	Netherlands
83	Malus floribunda	PI 588918	GMAL 246	Malus floribunda Siebold ex Van Houtte	Illinois, United States
84	Malus floribunda	PI 590033	GMAL 3148	Malus floribunda Siebold ex Van Houtte	Unknown
85	Malus floribunda	PI 590034	GMAL 3149	Malus floribunda Siebold ex Van Houtte	Unknown
86	Malus floribunda	PI 590035	GMAL 3150	Malus floribunda Siebold ex Van Houtte	Unknown
87	Malus fusca	PI 588764	GMAL 59	Malus fusca (Raf.) C. K. Schneid.	Oregon, United States
88	Malus fusca	PI 588931	GMAL 260	Malus fusca (Raf.) C. K. Schneid.	Oregon, United States
89	Malus fusca	PI 589283	190 EM	Malus fusca (Raf.) C. K. Schneid.	District of Columbia, United States
90	Malus fusca	PI 589319	GMAL 1549	Malus fusca (Raf.) C. K. Schneid.	Unknown
91	Malus fusca	PI 589935	GMAL 2841	Malus fusca (Raf.) C. K. Schneid.	Oregon, United States
92	Malus fusca	PI 589936	GMAL 2843	Malus fusca (Raf.) C. K. Schneid.	Oregon, United States
93	Malus fusca	PI 589937	GMAL 2844	Malus fusca (Raf.) C. K. Schneid.	Oregon, United States
94	Malus fusca	PI 589941	GMAL 2848	Malus fusca (Raf.) C. K. Schneid.	California, United States
95	Malus fusca	PI 589975	GMAL 2891	Malus fusca (Raf.) C. K. Schneid.	Alaska, United States
96	Malus fusca	PI 590036	GMAL 3151	Malus fusca (Raf.) C. K. Schneid.	United States
97	Malus fusca	PI 590038	GMAL 3153	Malus fusca (Raf.) C. K. Schneid.	United States
98	Malus fusca	PI 594105	GMAL 3089	Malus fusca (Raf.) C. K. Schneid.	Washington, United States
99	Malus fusca	PI 613820	GMAL 1460.x1	Malus fusca (Raf.) C. K. Schneid.	Oregon, United States
100	Malus fusca	PI 613861	GMAL 2515.b1	Malus fusca (Raf.) C. K. Schneid.	Oregon, United States
101	Malus fusca	PI 613895	GMAL 2983.b1	Malus fusca (Raf.) C. K. Schneid.	California, United States
102	Malus fusca	PI 613897	GMAL 2996.c1	Malus fusca (Raf.) C. K. Schneid.	Oregon, United States
103	Malus fusca	PI 613900	GMAL 3018.a1	Malus fusca (Raf.) C. K. Schneid.	Oregon, United States
104	Malus fusca	PI 613901	GMAL 3029.c1	Malus fusca (Raf.) C. K. Schneid.	Oregon, United States
105	Malus fusca	PI 613902	GMAL 3036.i1	Malus fusca (Raf.) C. K. Schneid.	Oregon, United States
106	Malus fusca	PI 613904	GMAL 3044.b1	Malus fusca (Raf.) C. K. Schneid.	Washington, United States
107	Malus fusca	PI 613909	GMAL 3097.a	Malus fusca (Raf.) C. K. Schneid.	Washington, United States
108	Malus fusca	PI 613910	GMAL 3102.a	Malus fusca (Raf.) C. K. Schneid.	Washington, United States
109	Malus fusca	PI 613911	GMAL 3106.a	Malus fusca (Raf.) C. K. Schneid.	Washington, United States
110	Malus hupehensis	PI 589522	GMAL 2037	Malus hupehensis (Pamp.) Rehder	British Columbia, Canada	China
111	Malus hupehensis	PI 590040	GMAL 3155	Malus hupehensis (Pamp.) Rehder	Unknown	China
112	Malus hupehensis	PI 594098	GMAL 1878	Malus hupehensis (Pamp.) Rehder	China	China
113	Malus hupehensis	PI 633812	CH97 04-13	Malus hupehensis (Pamp.) Rehder	Sichuan Sheng, China	China
114	Malus hupehensis	PI 633818	CH97 07-07	Malus hupehensis (Pamp.) Rehder	Sichuan Sheng, China	China
115	Malus hybrid	PI 589956	Antonovka 172670-B	Malus hybr.	Indiana, United States
116	Malus hybrid	PI 590210	'Enterprise'	Malus hybr.	Indiana, United States
117	Malus ioensis	PI 590008	GMAL 2930	Malus ioensis (Alph. Wood) Britton	Iowa, United States
118	Malus ioensis	PI 596279	TEXANA	Malus ioensis (Alph. Wood) Britton	Texas, United States
119	Malus ioensis	PI 588925	Nova	Malus ioensis (Alph. Wood) Britton	Illinois, United States
120	Malus ioensis	PI 589241	Prairie Rose	Malus ioensis (Alph. Wood) Britton	Illinois, United States
121	Malus ioensis	PI 589419	Klehmii	Malus ioensis (Alph. Wood) Britton	Illinois, United States
122	Malus ioensis	PI 589999	GMAL 2917	Malus ioensis (Alph. Wood) Britton	Illinois, United States
123	Malus ioensis	PI 613906	GMAL 3052.g1	Malus ioensis (Alph. Wood) Britton	Illinois, United States
124	Malus orientalis	PI 594101	GMAL 1885	Malus orientalis Uglitzk.	Turkey
125	Malus orientalis	PI 633821	RUS 98 04-02	Malus orientalis Uglitzk.	Caucasus, Soviet Union
126	Malus orientalis	PI 633822	RUS 98 05-05	Malus orientalis Uglitzk.	Caucasus, Soviet Union
127	Malus orientalis	PI 633823	RUS 98 07-01	Malus orientalis Uglitzk.	Caucasus, Soviet Union
128	Malus orientalis	PI 633828	99TU-08-02	Malus orientalis Uglitzk.	Artvin, Turkey
129	Malus orientalis	PI 633830	99TU-20-01	Malus orientalis Uglitzk.	Tokat, Turkey
130	Malus orientalis	PI 633831	99TU-26-02	Malus orientalis Uglitzk.	Amasya, Turkey
131	Malus orientalis	PI 633832	99TU-27-01	Malus orientalis Uglitzk.	Kastamonu, Turkey
132	Malus orientalis	PI 633829	99TU-16-01	Malus orientalis Uglitzk.	Gümüşhane, Turkey
133	Malus orientalis	PI 682808	ARM-02-168	Malus orientalis Uglitzk.	Armenia
134	Malus prunifolia	PI 205559	Sikora (Type 1)	Malus prunifolia (Willd.) Borkh.	Germany	China
135	Malus prunifolia	PI 588994	Rinkii	Malus prunifolia (Willd.) Borkh.	Unknown	China
136	Malus prunifolia	PI 589184	Dulcis	Malus prunifolia (Willd.) Borkh.	New York, United States	China
137	Malus prunifolia	PI 589331	Xanthocarpa NA3604	Malus prunifolia (Willd.) Borkh.	New York, United States	China
138	Malus prunifolia	PI 589370	GMAL 1736	Malus prunifolia (Willd.) Borkh.	Illinois, United States	China
139	Malus prunifolia	PI 589816	19651	Malus prunifolia (Willd.) Borkh.	Massachusetts, United States	China
140	Malus prunifolia	PI 589832	Xanthocarpa	Malus prunifolia (Willd.) Borkh.	Indiana, United States	China
141	Malus prunifolia	PI 589930	Nagano	Malus prunifolia (Willd.) Borkh.	Japan	China
142	Malus prunifolia	PI 594102	GMAL 1890	Malus prunifolia (Willd.) Borkh.	Maryland, United States	China
143	Malus prunifolia	PI 594103	Inuringo	Malus prunifolia (Willd.) Borkh.	Japan	China
144	Malus prunifolia	PI 594109	Microcarpa	Malus prunifolia (Willd.) Borkh.	Illinois, United States	China
145	Malus prunifolia	PI 613802	Rinkii	Malus prunifolia (Willd.) Borkh.	Maryland, United States	China
146	Malus prunifolia	PI 613803	Rinkii	Malus prunifolia (Willd.) Borkh.	Maryland, United States	China
147	Malus prunifolia	PI 613824	GMAL 1522.a1	Malus prunifolia (Willd.) Borkh.	Korea, South	China
148	Malus prunifolia	PI 613825	GMAL 1522.d1	Malus prunifolia (Willd.) Borkh.	Korea, South	China
149	Malus prunifolia	PI 613846	Ringo Asami	Malus prunifolia (Willd.) Borkh.	Japan	China
150	Malus prunifolia	PI 613849	Inuringo	Malus prunifolia (Willd.) Borkh.	Japan	China
151	Malus prunifolia	PI 666192	'SEISHI'	Malus prunifolia (Willd.) Borkh.	Japan	China
152	Malus sargentii	PI 589412	GMAL 1857	Malus sargentii Rehder	Illinois, United States	Japan
153	Malus sargentii	PI 588761	GMAL 56	Malus sargentii Rehder	Oregon, United States	Japan
154	Malus sargentii	PI 588782	GMAL 84	Malus sargentii Rehder	Washington, United States	Japan
155	Malus sargentii	PI 588937	Rosea	Malus sargentii Rehder	Oregon, United States	Japan
156	Malus sargentii	PI 589368	GMAL 1732	Malus sargentii Rehder	Illinois, United States	Japan
157	Malus sargentii	PI 589394	GMAL 1832	Malus sargentii Rehder	England, United Kingdom	Japan
158	Malus sargentii	PI 589400	Rosea	Malus sargentii Rehder	England, United Kingdom	Japan
159	Malus sargentii	PI 589416	GMAL 1861	Malus sargentii Rehder	Illinois, United States	Japan
160	Malus sargentii	PI 590048	GMAL 3164	Malus sargentii Rehder	Unknown	Japan
161	Malus sargentii	PI 590049	GMAL 3165	Malus sargentii Rehder	Unknown	Japan
162	Malus sargentii	PI 590050	GMAL 3166	Malus sargentii Rehder	Unknown	Japan
163	Malus sieversii	PI 633798	KAZ 93-42-01	Malus sieversii (Ledeb.) M. Roem. var. kirghisorum (Al. Fed. & Fed.) Ponomar.	Kyrgyzstan
164	Malus sieversii	PI 657054	Kaz 95 18-14	Malus sieversii (Ledeb.) M. Roem.	Kazakhstan
165	Malus sylvestris	PI 369855	GMAL 262	Malus sylvestris (L.) Mill.	North Macedonia
166	Malus sylvestris	PI 589382	GMAL 1820	Malus sylvestris (L.) Mill.	England, United Kingdom
167	Malus sylvestris	PI 619168	GMAL 2524.a	Malus sylvestris (L.) Mill.	North Macedonia
168	Malus sylvestris	PI 633826	Oelsen 2 x Hartmann-Muhle 1	Malus sylvestris (L.) Mill.
169	Malus sylvestris	PI 633827	Hartmann-Muhle 1 x Oberwartha 2	Malus sylvestris (L.) Mill.	Germany
170	Malus zumi	PI 588905	Zumi Crab	Malus zumi (Matsum.) Rehder	Unknown	Japan
171	Malus zumi	PI 589259	Calocarpa	Malus zumi (Matsum.) Rehder	New York, United States	Japan
172	Malus zumi	PI 589840	Calocarpa	Malus zumi (Matsum.) Rehder	Illinois, United States	Japan
173	Malus domestica		T1190			Germany	T1190 is an early-flowering transgenic apple line developed at the Julius Kühn-Institut (Dresden, Germany), in which the BpMADS4 gene from silver birch (Betula pendula) is overexpressed to induce precocious flowering. This line was derived from the cultivar 'Pinova' and has been shown to initiate flowering within a few months under glasshouse conditions
174	Malus 'Evereste'		Evereste			France	Malus 'Evereste' is an ornamental crabapple cultivar developed by INRA (France) in 1974
