## Supplementary Table 3 for "A pan-generic marker panel for apples to enable genetic research and breeding across *Malus* species"

### Sheet: Info
FRUIT WEIGHT	Rating
< 50G	1
50-100G	2
150-200G	3
200-250G	4
> 400G	5

### Sheet: Sheet 1
Supplementary Table 3. Fruit size traits for Malus accessions. The table summarizes fruit width (mm), fruit length (mm), and categorical fruit weight class. Phenotypic data were obtained from the publicly accessible USDA National Plant Germplasm System (NPGS) via the GRIN-Global database (https://npgsweb.ars-grin.gov/gringlobal/search?q=APPLE).
PI Number	Species name	Fruit Width	Fruit Length	Fruit weight
PI 49135	Malus floribunda	12.8	11.4	1
PI 203813	Malus domestica	87	69	2
PI 205559	Malus prunifolia	34.5	33	1
PI 316974	Malus micromalus	9.1	6.8	1
PI 322713	Malus baccata	23.5	18	1
PI 344089	Malus floribunda	20	13	1
PI 369855	Malus sylvestris	35	31	1
PI 392301	Malus baccata	9.8	11	1
PI 437055	Malus baccata	20	19	1
PI 483259	Malus baccata	20.4	18.8	1
PI 483266	Malus floribunda	13	12	1
PI 588761	Malus sargentii	10	10	1
PI 588764	Malus fusca	11	12	1
PI 588765	Malus baccata	9.6	7.2	1
PI 588782	Malus sargentii	10.7	10.7	1
PI 588825	Malus robusta	18	19	1
PI 588853	Malus domestica	70	53	2
PI 588868	Malus florentina	13	13	1
PI 588874	Malus baccata	16	15	NaN
PI 588903	Malus baccata	19	18.5	1
PI 588904	Malus robusta	34	30	1
PI 588905	Malus zumi	14	13	1
PI 588907	Malus baccata	17.3	17.9	1
PI 588918	Malus floribunda	14	12.3	1
PI 588925	Malus ioensis	NaN	NaN	NaN
PI 588931	Malus fusca	11.5	11.9	1
PI 588936	Malus robusta	26	24	1
PI 588937	Malus sargentii	10	9.7	1
PI 588960	Malus baccata	83	8.9	1
PI 588976	Malus micromalus	18.9	15.7	1
PI 588989	Malus baccata	23	21	1
PI 588993	Malus robusta	28	25	1
PI 588994	Malus prunifolia	11	11	NaN
PI 588995	Malus domestica	78	61	2
PI 588996	Malus baccata	22	27	1
PI 589003	Malus robusta	25	22	1
PI 589019	Malus baccata	13.3	10.3	1
PI 589085	Malus arnoldiana	25.1	29	1
PI 589184	Malus prunifolia	42	39	1
PI 589222	Malus arnoldiana	15	14.5	1
PI 589241	Malus ioensis	NaN	NaN	NaN
PI 589259	Malus zumi	11	10	1
PI 589281	Malus baccata	8.2	7.7	1
PI 589283	Malus fusca	11.3	10.7	1
PI 589286	Malus robusta	26	24	1
PI 589319	Malus fusca	9	13.3	1
PI 589331	Malus prunifolia	18	16	1
PI 589353	Malus baccata	9.7	10.3	1
PI 589368	Malus sargentii	10.4	10.1	1
PI 589370	Malus prunifolia	38	33	1
PI 589374	Malus baccata	16.4	13.3	1
PI 589375	Malus baccata	9.6	9.2	1
PI 589382	Malus sylvestris	55	50	2
PI 589383	Malus robusta	22	21	1
PI 589394	Malus sargentii	9.6	9.3	1
PI 589400	Malus sargentii	10	10	1
PI 589412	Malus sargentii	9.7	9	1
PI 589416	Malus sargentii	15	12.2	1
PI 589419	Malus ioensis	30	24	1
PI 589424	Malus robusta	19	18	1
PI 589477	Malus baccata	12.5	9.4	1
PI 589522	Malus hupehensis	12	11.6	1
PI 589753	Malus micromalus	20.2	15	1
PI 589763	Malus angustifolia	44	36	1
PI 589764	Malus angustifolia	26	18	1
PI 589765	Malus angustifolia	22	18	1
PI 589768	Malus coronaria	33	26	1
PI 589769	Malus angustifolia	27	22	1
PI 589771	Malus angustifolia	34	29	1
PI 589772	Malus angustifolia	26	23	1
PI 589773	Malus angustifolia	35	27	1
PI 589816	Malus prunifolia	29	27	1
PI 589827	Malus floribunda	13.6	12	1
PI 589832	Malus prunifolia	12.4	12	1
PI 589838	Malus baccata	31	27	1
PI 589839	Malus baccata	24	21	1
PI 589840	Malus zumi	11.9	10.5	1
PI 589916	Malus domestica	79	61	2
PI 589930	Malus prunifolia	20.1	18.1	1
PI 589935	Malus fusca	10.2	11.7	1
PI 589936	Malus fusca	9.7	15.7	1
PI 589937	Malus fusca	10.3	14	1
PI 589941	Malus fusca	10.2	11.3	1
PI 589955	Malus micromalus	21	15.6	1
PI 589956	Malus hybr	79	70	2
PI 589975	Malus fusca	11.3	14.1	1
PI 589999	Malus ioensis	34	30	1
PI 590008	Malus ioensis	28	24	1
PI 590031	Malus baccata	11.4	10	1
PI 590033	Malus floribunda	10.8	10.3	1
PI 590034	Malus floribunda	12.2	11.3	1
PI 590035	Malus floribunda	10	9.6	1
PI 590036	Malus fusca	NaN	NaN	1
PI 590038	Malus fusca	10.2	10.7	1
PI 590040	Malus hupehensis	10.1	9.3	1
PI 590048	Malus sargentii	10.4	9.8	1
PI 590049	Malus sargentii	8.9	8.2	1
PI 590050	Malus sargentii	8.5	8.2	1
PI 590052	Malus baccata	10.8	9.1	1
PI 590053	Malus baccata	13	12	1
PI 590054	Malus baccata	12.8	11	1
PI 590055	Malus baccata	13	10	1
PI 590056	Malus baccata	10.1	9.5	1
PI 590068	Malus robusta	21	20	1
PI 590089	Malus floribunda	11.1	9.9	1
PI 590109	Malus baccata	10.8	9.1	1
PI 590110	Malus baccata	12	11	1
PI 590175	Malus angustifolia	NaN	NaN	NaN
PI 590210	Malus hybrid	81	75	2
PI 594092	Malus micromalus	9.7	9.5	1
PI 594093	Malus micromalus	16.7	13.9	1
PI 594096	Malus micromalus	14	11.1	1
PI 594098	Malus hupehensis	13	11.7	1
PI 594101	Malus orientalis	48	42	1
PI 594102	Malus prunifolia	45	36	1
PI 594103	Malus prunifolia	26	22	1
PI 594105	Malus fusca	9.9	11.4	1
PI 594109	Malus prunifolia	22	18	1
PI 594110	Malus baccata	10	9	1
PI 596279	Malus ioensis	38	28	1
PI 613800	Malus micromalus	NaN	NaN	NaN
PI 613801	Malus micromalus	9	7	1
PI 613802	Malus prunifolia	20	17	1
PI 613803	Malus prunifolia	18	15	1
PI 613807	Malus baccata	11	10	1
PI 613810	Malus baccata	12	11	1
PI 613820	Malus fusca	10	10	1
PI 613824	Malus prunifolia	46	44	1
PI 613825	Malus prunifolia	39	37	1
PI 613826	Malus coronaria	32	23	1
PI 613839	Malus micromalus	51	48	1
PI 613840	Malus micromalus	28	27	1
PI 613842	Malus baccata	18	14	1
PI 613843	Malus baccata	11	10	1
PI 613846	Malus prunifolia	22	22	1
PI 613849	Malus prunifolia	35	30	1
PI 613861	Malus fusca	10	12	1
PI 613880	Malus angustifolia	24.5	20.5	1
PI 613882	Malus angustifolia	32	27	1
PI 613885	Malus coronaria	32	23.5	1
PI 613890	Malus coronaria	34	28.7	1
PI 613891	Malus coronaria	30	23	1
PI 613895	Malus fusca	9	10	1
PI 613897	Malus fusca	12	9	1
PI 613900	Malus fusca	NaN	NaN	NaN
PI 613901	Malus fusca	9	8	1
PI 613902	Malus fusca	NaN	NaN	NaN
PI 613904	Malus fusca	10	14	1
PI 613906	Malus ioensis	31	25	1
PI 613909	Malus fusca	6.2	10.1	1
PI 613910	Malus fusca	9	12	1
PI 613911	Malus fusca	12	14	1
PI 613929	Malus baccata	13	12	1
PI 619168	Malus sylvestris	58	50	2
PI 619190	Malus micromalus	NaN	NaN	NaN
PI 633798	Malus sieversiivar kirghisorum	43	38	1
PI 633812	Malus hupehensis	10	18	1
PI 633818	Malus hupehensis	10	10	1
PI 633821	Malus orientalis	40	33	1
PI 633822	Malus orientalis	34	28	1
PI 633823	Malus orientalis	31.5	26.5	1
PI 633826	Malus sylvestris	33	27	1
PI 633827	Malus sylvestris	26.5	22.5	1
PI 633828	Malus orientalis	36	28	2
PI 633830	Malus orientalis	42	35	1
PI 633831	Malus orientalis	35	27	1
PI 633832	Malus orientalis	43	35	1
PI 657054	Malus sieversii	51	45	1
PI 666192	Malus prunifolia	NaN	NaN	NaN
