## Supplementary Table 4 for "A pan-generic marker panel for apples to enable genetic research and breeding across *Malus* species"

Supplementary Table 4. Significant SNPs associated with fruit weight in Malus accessions. The table lists SNP markers significantly associated with fruit weight based on a General Linear Model (GLM) analysis. Columns indicate the SNP identifier, corresponding chromosome (Chr), physical position (Pos, in base pairs), p-value of association, minor allele frequency (MAF), and the associated trait. A…
SNP	Chr	Pos	P.value	MAF	traits
S01_31810145	1	31810145	2.631344e-06	0.03459119	GLM.Fruit.weight
S04_30479303	4	30479303	1.367314e-12	0.01257862	GLM.Fruit.weight
S05_16541510	5	16541510	1.312191e-06	0.01572327	GLM.Fruit.weight
S06_31198297	6	31198297	1.077491e-06	0.01257862	GLM.Fruit.weight
S09_1227048	9	1227048	7.389280e-08	0.03144654	GLM.Fruit.weight
S09_5414418	9	5414418	1.254598e-07	0.02515723	GLM.Fruit.weight
S10_38529651	10	38529651	1.232227e-07	0.04402516	GLM.Fruit.weight
S11_38196889	11	38196889	8.497256e-07	0.0408805	GLM.Fruit.weight
S11_41163261	11	41163261	1.490699e-07	0.05031447	GLM.Fruit.weight
S12_30648298	12	30648298	3.206866e-06	0.0408805	GLM.Fruit.weight
S12_31337187	12	31337187	5.394756e-07	0.02515723	GLM.Fruit.weight
S16_3804813	16	3804813	8.659495e-07	0.05031447	GLM.Fruit.weight
S04_30479303	4	30479303	1.066983e-09	0.0125	GLM.Fruit.width
S06_31198297	6	31198297	1.109259e-06	0.0125	GLM.Fruit.width
S01_31069925	1	31069925	7.096414e-09	0.046875	GLM.Fruit.length
S01_32424331	1	32424331	9.826924e-07	0.034375	GLM.Fruit.length
S04_3467051	4	3467051	2.899603e-07	0.025	GLM.Fruit.length
S04_30479303	4	30479303	2.624500e-10	0.0125	GLM.Fruit.length
S05_30451028	5	30451028	2.432264e-06	0.01875	GLM.Fruit.length
S06_6213357	6	6213357	2.465968e-07	0.075	GLM.Fruit.length
S06_31198297	6	31198297	1.492518e-07	0.0125	GLM.Fruit.length
S07_3447068	7	3447068	3.115728e-07	0.028125	GLM.Fruit.length
S09_1227048	9	1227048	6.410634e-07	0.03125	GLM.Fruit.length
S09_5414418	9	5414418	2.165162e-07	0.028125	GLM.Fruit.length
S11_41050955	11	41050955	4.100447e-07	0.1375	GLM.Fruit.length
S11_41050959	11	41050959	4.100447e-07	0.1375	GLM.Fruit.length
S15_31363347	15	31363347	2.758984e-06	0.078125	GLM.Fruit.length
S15_31363354	15	31363354	2.758984e-06	0.078125	GLM.Fruit.length
S17_17071296	17	17071296	1.455791e-06	0.078125	GLM.Fruit.length
S01_31810145	1	31810145	2.801859e-06	0.03459119	MLM.Fruit.weight
S04_30479303	4	30479303	3.307044e-11	0.01257862	MLM.Fruit.weight
S09_1227048	9	1227048	1.372949e-06	0.03144654	MLM.Fruit.weight
S10_38529651	10	38529651	2.053973e-07	0.04402516	MLM.Fruit.weight
S11_41163261	11	41163261	6.947695e-07	0.05031447	MLM.Fruit.weight
S12_31337187	12	31337187	2.022441e-06	0.02515723	MLM.Fruit.weight
S04_30479303	4	30479303	1.095469e-08	0.0125	MLM.Fruit.width
S01_31069925	1	31069925	2.747610e-06	0.046875	MLM.Fruit.length
S04_30479303	4	30479303	1.600866e-08	0.0125	MLM.Fruit.length
S06_6213357	6	6213357	8.852486e-07	0.075	MLM.Fruit.length
S08_6212747	8	6212747	2.739295e-06	0.025	MLM.Fruit.length
S15_31363347	15	31363347	2.957705e-06	0.078125	MLM.Fruit.length
S15_31363354	15	31363354	2.957705e-06	0.078125	MLM.Fruit.length
